# The automated eukaryotic pangenome pipeline EukPan reveals accessory genome differentiation beyond core-gene phylogeny in *Aspergillus oryzae*

**DOI:** 10.64898/2026.09.13.751290

**Authors:** Kiyohiko Seki, Masatoshi Goto, Taiki Futagami, Yukio Nagano

## Abstract

Pangenome analysis reveals recurrent gene-content variation beyond a single reference genome, but its application to eukaryotes is constrained by inconsistent gene annotation. ANNEVO predicts gene models from genome FASTA assemblies without RNA-seq data. We developed EukPan, an automated post-annotation pipeline that standardizes GFF/GTF files, selects representative isoforms, constructs proteomes, infers orthogroups, builds a concatenated single-copy core-protein alignment, and summarizes shared accessory orthogroups while excluding orthogroups detected in only one genome. Applied with ANNEVO to 123 *Aspergillus oryzae* genomes, EukPan identified 11,245 core and 4,407 shared accessory orthogroups. The core-protein phylogeny broadly recovered the reported A-H classification, whereas accessory-genome analyses clearly separated the 33 group-A strains from the other 90 strains. Directional analysis identified 62 group-A-associated and 158 group-A-depleted orthogroups, with major facilitator superfamily (MFS) transporter and fungal Zn_2_Cys_6_ transcription-factor domains prominent in the depleted set. Among 93 orthogroups present in all non-A strains and absent from all group-A strains, 59 mapped to 10 segments of RIB40, the standard *A. oryzae* reference genome and a non-A (group-F) strain. EukPan therefore enables reproducible, coordinated core– and accessory-pangenome analysis from eukaryotic genome assemblies.
