## Supplementary Table S1 for "The automated eukaryotic pangenome pipeline EukPan reveals accessory genome differentiation beyond core-gene phylogeny in *Aspergillus oryzae*"

### Sheet: Supplementary Table S1
Supplementary Table S1. Genome accessions, BUSCO scores, industrial-use metadata, and post-screening inclusion status
No.	Sample	Genome accession	A-H group	Complete BUSCO (%)	Included after BUSCO screening	Reported industrial use	Use-information source	Use metadata available
1	Ao_100-8	GCA_000691885.1	Unassigned	99	Yes	Not available		No
2	Ao_14160	GCA_019097755.1	A	99.4	Yes	Not available		No
3	Ao_3.042	GCA_022023715.1	Unassigned	98.8	Yes	Not available		No
4	Ao_3.042_2	GCA_000269785.2	Unassigned	99.4	Yes	Not available		No
5	Ao_AS_3.863	GCA_000278425.1	Unassigned	98.9	Yes	Not available		No
6	Ao_AS_3.951	GCA_000278405.1	Unassigned	98.9	Yes	Not available		No
7	Ao_ATCC_16868	GCA_043249295.1	F	98.7	Yes	Not available		No
8	Ao_BCC7051	GCA_002007945.1	E	99.3	Yes	Not available		No
9	Ao_BL18	GCA_054644345.1	E	99.3	Yes	Not available		No
10	Ao_BP2-1	GCA_004353305.1	Unassigned	99.3	Yes	Not available		No
11	Ao_CAM-B	GCA_040954775.1	A	99	Yes	Not available		No
12	Ao_CBS_466.91	GCA_052058325.1	Unassigned	99.4	Yes	Not available		No
13	Ao_ISS-B	GCA_040954735.1	A	98.8	Yes	Not available		No
14	Ao_ISS-M	GCA_040938365.1	A	98.8	Yes	Not available		No
15	Ao_ISS-T	GCA_040938235.1	A	98.7	Yes	Not available		No
16	Ao_KBH-B	GCA_040954795.1	A	98.8	Yes	Not available		No
17	Ao_KBP3	GCA_008032055.1	E	99.4	Yes	Not available		No
18	Ao_KDG21	GCA_018140735.1	Unassigned	99.4	Yes	Not available		No
19	Ao_KG15	GCA_013407045.2	Unassigned	99.3	Yes	Not available		No
20	Ao_KJJ4b	GCA_018140755.1	Unassigned	99.4	Yes	Not available		No
21	Ao_KSS2	GCA_008032255.1	C	99.5	Yes	Not available		No
22	Ao_KYI32	GCA_043290115.1	Unassigned	99.4	Yes	Not available		No
23	Ao_LBM_30007	GCA_022023695.1	E	99.3	Yes	Not available		No
24	Ao_LBM_30008	GCA_022023705.1	H	99.3	Yes	Not available		No
25	Ao_MA1	GCA_025738265.1	Unassigned	99.4	Yes	Not available		No
26	Ao_MA2	GCA_044231575.1	Unassigned	99.4	Yes	Not available		No
27	Ao_NBRC_4078	GCA_030270465.1	Unassigned	99.4	Yes	Not available		No
28	Ao_NBRC_4079	GCA_030270485.1	Unassigned	99.3	Yes	Not available		No
29	Ao_NBRC_4191	GCA_030270505.1	Unassigned	99.3	Yes	Not available		No
30	Ao_NBRC_4228	GCA_030270525.1	E	99.3	Yes	Not available		No
31	Ao_NBRC_4377	GCA_030270545.1	Unassigned	99.3	Yes	Not available		No
32	Ao_NRRL1911	GCA_034768135.1	F	99.4	Yes	Not available		No
33	Ao_NRRL2218	GCA_034768115.1	Unassigned	99.3	Yes	Not available		No
34	Ao_NRRL32614	GCA_034768095.1	Unassigned	99	Yes	Not available		No
35	Ao_NRRL3483	GCA_034767915.1	E	99.3	Yes	Not available		No
36	Ao_NRRL35890	GCA_034767955.1	Unassigned	99.3	Yes	Not available		No
37	Ao_NRRL5592	GCA_034767935.1	G	99.3	Yes	Not available		No
38	Ao_NRRL6574	GCA_034767895.1	C	99.4	Yes	Not available		No
39	Ao_RIB40	GCA_000184455.3	F	99.3	Yes	Not available		No
40	Ao_SRCM101975	GCA_002214955.1	Unassigned	99.1	Yes	Not available		No
41	Ao_SRCM101989	GCA_002214965.1	Unassigned	98.8	Yes	Not available		No
42	Ao_TK-1	GCA_009684795.1	A	99.3	Yes	Sake production	https://doi.org/10.1093/dnares/dsz024	Yes
43	Ao_TK-10	GCA_009684975.1	G	99.3	Yes	Miso production	https://doi.org/10.1093/dnares/dsz024	Yes
44	Ao_TK-11	GCA_009684995.1	F	99.3	Yes	Miso production	https://doi.org/10.1093/dnares/dsz024	Yes
45	Ao_TK-12	GCA_009685015.1	H	99.3	Yes	Soy sauce production	https://doi.org/10.1093/dnares/dsz024	Yes
46	Ao_TK-13	GCA_009685035.1	E	99.3	Yes	Soy sauce production	https://doi.org/10.1093/dnares/dsz024	Yes
47	Ao_TK-14	GCA_009685055.1	H	99.3	Yes	Soy sauce production	https://doi.org/10.1093/dnares/dsz024	Yes
48	Ao_TK-15	GCA_009685075.1	G	99.3	Yes	Miso production	https://doi.org/10.1093/dnares/dsz024	Yes
49	Ao_TK-16	GCA_009685095.1	C	99.4	Yes	Miso production	https://doi.org/10.1093/dnares/dsz024	Yes
50	Ao_TK-17	GCA_009685115.1	A	99.3	Yes	Miso production	https://doi.org/10.1093/dnares/dsz024	Yes
51	Ao_TK-18	GCA_009686465.1	A	99.3	Yes	Sake production	https://doi.org/10.1093/dnares/dsz024	Yes
52	Ao_TK-19	GCA_009686485.1	F	99.3	Yes	Sake production	https://doi.org/10.1093/dnares/dsz024	Yes
53	Ao_TK-2	GCA_009684815.1	A	99.3	Yes	Sake production	https://doi.org/10.1093/dnares/dsz024	Yes
54	Ao_TK-20	GCA_009686505.1	B	99.4	Yes	Sake production	https://doi.org/10.1093/dnares/dsz024	Yes
55	Ao_TK-21	GCA_009686525.1	F	99.3	Yes	Sake production	https://doi.org/10.1093/dnares/dsz024	Yes
56	Ao_TK-22	GCA_009686545.1	A	99.3	Yes	Sake production	https://doi.org/10.1093/dnares/dsz024	Yes
57	Ao_TK-23	GCA_009686565.1	C	99.4	Yes	Sake production	https://doi.org/10.1093/dnares/dsz024	Yes
58	Ao_TK-24	GCA_009686585.1	Unassigned	99.4	Yes	Miso production	https://doi.org/10.1093/dnares/dsz024	Yes
59	Ao_TK-25	GCA_009686605.1	C	99.4	Yes	Sake production	https://doi.org/10.1093/dnares/dsz024	Yes
60	Ao_TK-26	GCA_009686625.1	B	99.4	Yes	Sake production	https://doi.org/10.1093/dnares/dsz024	Yes
61	Ao_TK-27	GCA_009686645.1	G	99.4	Yes	Miso production	https://doi.org/10.1093/dnares/dsz024	Yes
62	Ao_TK-28	GCA_009686665.1	E	99.3	Yes	Soy sauce production	https://doi.org/10.1093/dnares/dsz024	Yes
63	Ao_TK-29	GCA_009686685.1	Unassigned	99.4	Yes	Soy sauce production	https://doi.org/10.1093/dnares/dsz024	Yes
64	Ao_TK-3	GCA_009684835.1	F	99.3	Yes	Sake production	https://doi.org/10.1093/dnares/dsz024	Yes
65	Ao_TK-30	GCA_009686705.1	B	99.4	Yes	Sake production	https://doi.org/10.1093/dnares/dsz024	Yes
66	Ao_TK-31	GCA_009686725.1	B	99.4	Yes	Sake production	https://doi.org/10.1093/dnares/dsz024	Yes
67	Ao_TK-32	GCA_009686745.1	F	99.3	Yes	Sake production	https://doi.org/10.1093/dnares/dsz024	Yes
68	Ao_TK-33	GCA_009686765.1	A	99.3	Yes	Sake production	https://doi.org/10.1093/dnares/dsz024	Yes
69	Ao_TK-34	GCA_009686785.1	A	99.3	Yes	Sake production	https://doi.org/10.1093/dnares/dsz024	Yes
70	Ao_TK-35	GCA_009686805.1	C	99.4	Yes	Sake production	https://doi.org/10.1093/dnares/dsz024	Yes
71	Ao_TK-36	GCA_009686825.1	A	99.3	Yes	Sake production	https://doi.org/10.1093/dnares/dsz024	Yes
72	Ao_TK-37	GCA_009686845.1	A	99.3	Yes	Sake production	https://doi.org/10.1093/dnares/dsz024	Yes
73	Ao_TK-38	GCA_009686865.1	F	99.3	Yes	Sake production	https://doi.org/10.1093/dnares/dsz024	Yes
74	Ao_TK-39	GCA_009686885.1	B	99.4	Yes	Other reported use (not classified further)	https://doi.org/10.1093/dnares/dsz024	Yes
75	Ao_TK-4	GCA_009684855.1	F	99.3	Yes	Sake production	https://doi.org/10.1093/dnares/dsz024	Yes
76	Ao_TK-40	GCA_009686905.1	F	99.3	Yes	Other reported use (not classified further)	https://doi.org/10.1093/dnares/dsz024	Yes
77	Ao_TK-41	GCA_009686925.1	G	99.3	Yes	Miso production	https://doi.org/10.1093/dnares/dsz024	Yes
78	Ao_TK-42	GCA_009686945.1	G	99.3	Yes	Miso production	https://doi.org/10.1093/dnares/dsz024	Yes
79	Ao_TK-43	GCA_009686965.1	A	99.3	Yes	Miso production	https://doi.org/10.1093/dnares/dsz024	Yes
80	Ao_TK-44	GCA_009686985.1	A	99.3	Yes	Miso production	https://doi.org/10.1093/dnares/dsz024	Yes
81	Ao_TK-45	GCA_009687005.1	C	99.3	Yes	Miso production	https://doi.org/10.1093/dnares/dsz024	Yes
82	Ao_TK-46	GCA_009687025.1	C	99.4	Yes	Miso production	https://doi.org/10.1093/dnares/dsz024	Yes
83	Ao_TK-47	GCA_009687045.1	G	99.3	Yes	Miso production	https://doi.org/10.1093/dnares/dsz024	Yes
84	Ao_TK-48	GCA_009687065.1	E	99.3	Yes	Soy sauce production	https://doi.org/10.1093/dnares/dsz024	Yes
85	Ao_TK-49	GCA_009687085.1	E	99.3	Yes	Soy sauce production	https://doi.org/10.1093/dnares/dsz024	Yes
86	Ao_TK-5	GCA_009684875.1	C	99.4	Yes	Sake production	https://doi.org/10.1093/dnares/dsz024	Yes
87	Ao_TK-50	GCA_009687105.1	E	99.3	Yes	Soy sauce production	https://doi.org/10.1093/dnares/dsz024	Yes
88	Ao_TK-51	GCA_009687125.1	A	99.3	Yes	Sake/miso production	https://doi.org/10.1093/dnares/dsz024	Yes
89	Ao_TK-52	GCA_009687145.1	A	99.3	Yes	Sake/miso production	https://doi.org/10.1093/dnares/dsz024	Yes
90	Ao_TK-53	GCA_009687165.1	A	99.3	Yes	Sake/miso production	https://doi.org/10.1093/dnares/dsz024	Yes
91	Ao_TK-55	GCA_009687205.1	C	99.3	Yes	Sake/miso production	https://doi.org/10.1093/dnares/dsz024	Yes
92	Ao_TK-56	GCA_009687225.1	C	99.4	Yes	Miso production	https://doi.org/10.1093/dnares/dsz024	Yes
93	Ao_TK-57	GCA_009687245.1	G	99.3	Yes	Sake production	https://doi.org/10.1093/dnares/dsz024	Yes
94	Ao_TK-58	GCA_009687265.1	A	99.3	Yes	Sake production	https://doi.org/10.1093/dnares/dsz024	Yes
95	Ao_TK-59	GCA_009687285.1	D	99.3	Yes	Soy sauce production	https://doi.org/10.1093/dnares/dsz024	Yes
96	Ao_TK-6	GCA_009684895.1	A	99.3	Yes	Sake production	https://doi.org/10.1093/dnares/dsz024	Yes
97	Ao_TK-60	GCA_009687305.1	D	98.8	Yes	Soy sauce production	https://doi.org/10.1093/dnares/dsz024	Yes
98	Ao_TK-61	GCA_009687325.1	A	99.3	Yes	Sake/miso production	https://doi.org/10.1093/dnares/dsz024	Yes
99	Ao_TK-62	GCA_009687345.1	F	99.3	Yes	Sake/miso production	https://doi.org/10.1093/dnares/dsz024	Yes
100	Ao_TK-63	GCA_009687365.1	A	99.3	Yes	Sake production	https://doi.org/10.1093/dnares/dsz024	Yes
101	Ao_TK-64	GCA_009687385.1	C	99.4	Yes	Sake production	https://doi.org/10.1093/dnares/dsz024	Yes
102	Ao_TK-65	GCA_009687405.1	C	99.4	Yes	Sake production	https://doi.org/10.1093/dnares/dsz024	Yes
103	Ao_TK-66	GCA_009687425.1	E	99.3	Yes	Soy sauce production	https://doi.org/10.1093/dnares/dsz024	Yes
104	Ao_TK-67	GCA_009687445.1	E	99.3	Yes	Soy sauce production	https://doi.org/10.1093/dnares/dsz024	Yes
105	Ao_TK-68	GCA_009687465.1	E	99.3	Yes	Soy sauce production	https://doi.org/10.1093/dnares/dsz024	Yes
106	Ao_TK-69	GCA_009687485.1	E	99.3	Yes	Soy sauce production	https://doi.org/10.1093/dnares/dsz024	Yes
107	Ao_TK-7	GCA_009684915.1	C	99.4	Yes	Miso production	https://doi.org/10.1093/dnares/dsz024	Yes
108	Ao_TK-70	GCA_009687505.1	C	99.4	Yes	Miso production	https://doi.org/10.1093/dnares/dsz024	Yes
109	Ao_TK-71	GCA_009687525.1	G	99.3	Yes	Miso production	https://doi.org/10.1093/dnares/dsz024	Yes
110	Ao_TK-72	GCA_009687545.1	A	99.3	Yes	Miso production	https://doi.org/10.1093/dnares/dsz024	Yes
111	Ao_TK-73	GCA_009687565.1	A	99.3	Yes	Miso production	https://doi.org/10.1093/dnares/dsz024	Yes
112	Ao_TK-74	GCA_009687585.1	C	99.3	Yes	Miso production	https://doi.org/10.1093/dnares/dsz024	Yes
113	Ao_TK-75	GCA_009687605.1	C	99.4	Yes	Miso production	https://doi.org/10.1093/dnares/dsz024	Yes
114	Ao_TK-76	GCA_009687625.1	C	99.4	Yes	Miso production	https://doi.org/10.1093/dnares/dsz024	Yes
115	Ao_TK-77	GCA_009687645.1	A	99.3	Yes	Miso production	https://doi.org/10.1093/dnares/dsz024	Yes
116	Ao_TK-78	GCA_009687665.1	A	99.3	Yes	Sake production	https://doi.org/10.1093/dnares/dsz024	Yes
117	Ao_TK-79	GCA_009687685.1	A	99.3	Yes	Sake production	https://doi.org/10.1093/dnares/dsz024	Yes
118	Ao_TK-8	GCA_009684935.1	A	99.3	Yes	Other reported use (not classified further)	https://doi.org/10.1093/dnares/dsz024	Yes
119	Ao_TK-80	GCA_009687705.1	A	99.3	Yes	Sake production	https://doi.org/10.1093/dnares/dsz024	Yes
120	Ao_TK-81	GCA_009687725.1	A	99.3	Yes	Sake production	https://doi.org/10.1093/dnares/dsz024	Yes
121	Ao_TK-82	GCA_009687745.1	F	99.3	Yes	Sake production	https://doi.org/10.1093/dnares/dsz024	Yes
122	Ao_TK-9	GCA_009684955.1	E	99.3	Yes	Soy sauce production	https://doi.org/10.1093/dnares/dsz024	Yes
123	Ao_ZW28	GCA_054127265.1	A	99.3	Yes	Not available		No
124	Ao_TK-54	GCA_009687185.1		95.5	No	Miso production	https://doi.org/10.1093/dnares/dsz024	Yes
125	Ao_RIB326	GCA_000320905.1		95.9	No	Not available		No
126	Ao_GCA_039654725	GCA_039654725.1		97.7	No	Not available		No
Group assignments follow Watarai et al. [14]. Industrial-use metadata for TK strains were taken from Supplementary Table S1 of the same study. Sake denotes Japanese rice wine, miso denotes fermented soybean paste, and the Japanese term shoyu is reported here as 'Soy sauce production'. 'Not available' indicates that use information was not available in the metadata used here.
