## Supplementary Data S1 for "The automated eukaryotic pangenome pipeline EukPan reveals accessory genome differentiation beyond core-gene phylogeny in *Aspergillus oryzae*": 00_summary.tsv

metric	value
n_shared_accessory_orthogroups	4407
n_strains	123
n_present_in_Ao_100-8	1794
n_present_in_Ao_14160	1702
n_present_in_Ao_3.042	1798
n_present_in_Ao_3.042_2	1830
n_present_in_Ao_AS_3.863	1760
n_present_in_Ao_AS_3.951	1781
n_present_in_Ao_ATCC_16868	1871
n_present_in_Ao_BCC7051	1932
n_present_in_Ao_BL18	1954
n_present_in_Ao_BP2-1	1851
n_present_in_Ao_CAM-B	1694
n_present_in_Ao_CBS_466.91	1830
n_present_in_Ao_ISS-B	1720
n_present_in_Ao_ISS-M	1712
n_present_in_Ao_ISS-T	1714
n_present_in_Ao_KBH-B	1715
n_present_in_Ao_KBP3	2042
n_present_in_Ao_KDG21	1896
n_present_in_Ao_KG15	2021
n_present_in_Ao_KJJ4b	1977
n_present_in_Ao_KSS2	1923
n_present_in_Ao_KYI32	1809
n_present_in_Ao_LBM_30007	1909
n_present_in_Ao_LBM_30008	2040
n_present_in_Ao_MA1	2009
n_present_in_Ao_MA2	2014
n_present_in_Ao_NBRC_4078	1846
n_present_in_Ao_NBRC_4079	1825
n_present_in_Ao_NBRC_4191	1968
n_present_in_Ao_NBRC_4228	1879
n_present_in_Ao_NBRC_4377	1870
n_present_in_Ao_NRRL1911	1904
n_present_in_Ao_NRRL2218	2012
n_present_in_Ao_NRRL32614	1882
n_present_in_Ao_NRRL3483	1917
n_present_in_Ao_NRRL35890	1936
n_present_in_Ao_NRRL5592	1976
n_present_in_Ao_NRRL6574	1904
n_present_in_Ao_RIB40	1927
n_present_in_Ao_SRCM101975	1861
n_present_in_Ao_SRCM101989	1812
n_present_in_Ao_TK-1	1725
n_present_in_Ao_TK-10	1950
n_present_in_Ao_TK-11	1919
n_present_in_Ao_TK-12	2053
n_present_in_Ao_TK-13	1913
n_present_in_Ao_TK-14	2040
n_present_in_Ao_TK-15	1929
n_present_in_Ao_TK-16	1934
n_present_in_Ao_TK-17	1727
n_present_in_Ao_TK-18	1814
n_present_in_Ao_TK-19	1910
n_present_in_Ao_TK-2	1732
n_present_in_Ao_TK-20	2011
n_present_in_Ao_TK-21	1875
n_present_in_Ao_TK-22	1751
n_present_in_Ao_TK-23	1920
n_present_in_Ao_TK-24	1807
n_present_in_Ao_TK-25	1908
n_present_in_Ao_TK-26	2008
n_present_in_Ao_TK-27	1940
n_present_in_Ao_TK-28	1899
n_present_in_Ao_TK-29	1843
n_present_in_Ao_TK-3	1906
n_present_in_Ao_TK-30	2022
n_present_in_Ao_TK-31	2011
n_present_in_Ao_TK-32	1917
n_present_in_Ao_TK-33	1708
n_present_in_Ao_TK-34	1717
n_present_in_Ao_TK-35	1913
n_present_in_Ao_TK-36	1722
n_present_in_Ao_TK-37	1714
n_present_in_Ao_TK-38	1888
n_present_in_Ao_TK-39	2012
n_present_in_Ao_TK-4	1906
n_present_in_Ao_TK-40	1936
n_present_in_Ao_TK-41	1954
n_present_in_Ao_TK-42	1934
n_present_in_Ao_TK-43	1724
n_present_in_Ao_TK-44	1727
n_present_in_Ao_TK-45	1911
n_present_in_Ao_TK-46	1921
n_present_in_Ao_TK-47	1942
n_present_in_Ao_TK-48	1940
n_present_in_Ao_TK-49	1922
n_present_in_Ao_TK-5	1940
n_present_in_Ao_TK-50	1929
n_present_in_Ao_TK-51	1724
n_present_in_Ao_TK-52	1704
n_present_in_Ao_TK-53	1714
n_present_in_Ao_TK-55	1914
n_present_in_Ao_TK-56	1919
n_present_in_Ao_TK-57	1938
n_present_in_Ao_TK-58	1699
n_present_in_Ao_TK-59	1846
n_present_in_Ao_TK-6	1719
n_present_in_Ao_TK-60	1786
n_present_in_Ao_TK-61	1721
n_present_in_Ao_TK-62	1920
n_present_in_Ao_TK-63	1717
n_present_in_Ao_TK-64	1921
n_present_in_Ao_TK-65	1931
n_present_in_Ao_TK-66	1918
n_present_in_Ao_TK-67	1913
n_present_in_Ao_TK-68	1923
n_present_in_Ao_TK-69	1931
n_present_in_Ao_TK-7	1942
n_present_in_Ao_TK-70	1916
n_present_in_Ao_TK-71	1918
n_present_in_Ao_TK-72	1686
n_present_in_Ao_TK-73	1707
n_present_in_Ao_TK-74	1939
n_present_in_Ao_TK-75	1921
n_present_in_Ao_TK-76	1924
n_present_in_Ao_TK-77	1715
n_present_in_Ao_TK-78	1699
n_present_in_Ao_TK-79	1704
n_present_in_Ao_TK-8	1720
n_present_in_Ao_TK-80	1662
n_present_in_Ao_TK-81	1726
n_present_in_Ao_TK-82	1928
n_present_in_Ao_TK-9	1912
n_present_in_Ao_ZW28	1757
