## Supplementary Data S1 for "The automated eukaryotic pangenome pipeline EukPan reveals accessory genome differentiation beyond core-gene phylogeny in *Aspergillus oryzae*": 01_presence_distribution.tsv

n_strains_present	n_orthogroups
2	422
3	241
4	164
5	144
6	105
7	72
8	92
9	79
10	47
11	60
12	70
13	33
14	50
15	31
16	27
17	45
18	28
19	26
20	32
21	18
22	32
23	34
24	27
25	37
26	25
27	30
28	21
29	20
30	21
31	17
32	27
33	35
34	15
35	11
36	15
37	17
38	26
39	30
40	17
41	27
42	24
43	16
44	22
45	26
46	16
47	18
48	22
49	20
50	19
51	11
52	19
53	14
54	26
55	20
56	18
57	14
58	15
59	12
60	20
61	16
62	8
63	15
64	15
65	17
66	15
67	13
68	13
69	12
70	11
71	8
72	14
73	15
74	14
75	15
76	27
77	23
78	20
79	26
80	32
81	19
82	12
83	17
84	19
85	27
86	13
87	17
88	15
89	19
90	101
91	9
92	6
93	14
94	8
95	10
96	12
97	10
98	18
99	12
100	6
101	15
102	17
103	14
104	20
105	20
106	19
107	24
108	15
109	19
110	15
111	24
112	19
113	28
114	27
115	41
116	29
117	31
118	55
119	52
120	79
121	135
122	394
