## Supplementary Data S1 for "The automated eukaryotic pangenome pipeline EukPan reveals accessory genome differentiation beyond core-gene phylogeny in *Aspergillus oryzae*": accessory_pca_metadata.tsv

Sample	Group
Ao_100-8	All_samples
Ao_14160	All_samples
Ao_3.042	All_samples
Ao_3.042_2	All_samples
Ao_AS_3.863	All_samples
Ao_AS_3.951	All_samples
Ao_ATCC_16868	All_samples
Ao_BCC7051	All_samples
Ao_BL18	All_samples
Ao_BP2-1	All_samples
Ao_CAM-B	All_samples
Ao_CBS_466.91	All_samples
Ao_ISS-B	All_samples
Ao_ISS-M	All_samples
Ao_ISS-T	All_samples
Ao_KBH-B	All_samples
Ao_KBP3	All_samples
Ao_KDG21	All_samples
Ao_KG15	All_samples
Ao_KJJ4b	All_samples
Ao_KSS2	All_samples
Ao_KYI32	All_samples
Ao_LBM_30007	All_samples
Ao_LBM_30008	All_samples
Ao_MA1	All_samples
Ao_MA2	All_samples
Ao_NBRC_4078	All_samples
Ao_NBRC_4079	All_samples
Ao_NBRC_4191	All_samples
Ao_NBRC_4228	All_samples
Ao_NBRC_4377	All_samples
Ao_NRRL1911	All_samples
Ao_NRRL2218	All_samples
Ao_NRRL32614	All_samples
Ao_NRRL3483	All_samples
Ao_NRRL35890	All_samples
Ao_NRRL5592	All_samples
Ao_NRRL6574	All_samples
Ao_RIB40	All_samples
Ao_SRCM101975	All_samples
Ao_SRCM101989	All_samples
Ao_TK-1	All_samples
Ao_TK-10	All_samples
Ao_TK-11	All_samples
Ao_TK-12	All_samples
Ao_TK-13	All_samples
Ao_TK-14	All_samples
Ao_TK-15	All_samples
Ao_TK-16	All_samples
Ao_TK-17	All_samples
Ao_TK-18	All_samples
Ao_TK-19	All_samples
Ao_TK-2	All_samples
Ao_TK-20	All_samples
Ao_TK-21	All_samples
Ao_TK-22	All_samples
Ao_TK-23	All_samples
Ao_TK-24	All_samples
Ao_TK-25	All_samples
Ao_TK-26	All_samples
Ao_TK-27	All_samples
Ao_TK-28	All_samples
Ao_TK-29	All_samples
Ao_TK-3	All_samples
Ao_TK-30	All_samples
Ao_TK-31	All_samples
Ao_TK-32	All_samples
Ao_TK-33	All_samples
Ao_TK-34	All_samples
Ao_TK-35	All_samples
Ao_TK-36	All_samples
Ao_TK-37	All_samples
Ao_TK-38	All_samples
Ao_TK-39	All_samples
Ao_TK-4	All_samples
Ao_TK-40	All_samples
Ao_TK-41	All_samples
Ao_TK-42	All_samples
Ao_TK-43	All_samples
Ao_TK-44	All_samples
Ao_TK-45	All_samples
Ao_TK-46	All_samples
Ao_TK-47	All_samples
Ao_TK-48	All_samples
Ao_TK-49	All_samples
Ao_TK-5	All_samples
Ao_TK-50	All_samples
Ao_TK-51	All_samples
Ao_TK-52	All_samples
Ao_TK-53	All_samples
Ao_TK-55	All_samples
Ao_TK-56	All_samples
Ao_TK-57	All_samples
Ao_TK-58	All_samples
Ao_TK-59	All_samples
Ao_TK-6	All_samples
Ao_TK-60	All_samples
Ao_TK-61	All_samples
Ao_TK-62	All_samples
Ao_TK-63	All_samples
Ao_TK-64	All_samples
Ao_TK-65	All_samples
Ao_TK-66	All_samples
Ao_TK-67	All_samples
Ao_TK-68	All_samples
Ao_TK-69	All_samples
Ao_TK-7	All_samples
Ao_TK-70	All_samples
Ao_TK-71	All_samples
Ao_TK-72	All_samples
Ao_TK-73	All_samples
Ao_TK-74	All_samples
Ao_TK-75	All_samples
Ao_TK-76	All_samples
Ao_TK-77	All_samples
Ao_TK-78	All_samples
Ao_TK-79	All_samples
Ao_TK-8	All_samples
Ao_TK-80	All_samples
Ao_TK-81	All_samples
Ao_TK-82	All_samples
Ao_TK-9	All_samples
Ao_ZW28	All_samples
