## Supplementary Data S1 for "The automated eukaryotic pangenome pipeline EukPan reveals accessory genome differentiation beyond core-gene phylogeny in *Aspergillus oryzae*": accessory_pca_variance.tsv

PC	eigenvalue	variance_explained	variance_explained_percent	cumulative_variance_explained	cumulative_variance_explained_percent
PC1	110.07107778181336	0.236561470073872	23.656147007387197	0.236561470073872	23.656147007387197
PC2	32.58696794013604	0.07003493739244933	7.003493739244933	0.30659640746632133	30.65964074663213
PC3	26.974860193135957	0.05797356318227818	5.797356318227818	0.36456997064859953	36.456997064859955
PC4	24.66331225544022	0.05300565345242651	5.300565345242651	0.41757562410102605	41.75756241010261
PC5	22.531302534120282	0.04842360189037155	4.842360189037155	0.4659992259913976	46.59992259913976
PC6	18.17558913773245	0.03906243286182397	3.906243286182397	0.5050616588532215	50.506165885322154
PC7	10.599672786664017	0.022780499902850557	2.278049990285056	0.5278421587560721	52.78421587560721
PC8	8.33052725838867	0.01790372016381305	1.790372016381305	0.5457458789198851	54.574587891988514
PC9	5.964277469636994	0.012818246850844607	1.2818246850844606	0.5585641257707298	55.85641257707298
PC10	5.387659218706631	0.011578996142480511	1.157899614248051	0.5701431219132103	57.014312191321025
PC11	4.849153155121424	0.010421655007891762	1.0421655007891761	0.580564776921102	58.0564776921102
PC12	4.581484550123438	0.00984638964330197	0.9846389643301969	0.590411166564404	59.041116656440394
PC13	4.3345615656001435	0.009315710146098848	0.9315710146098848	0.5997268767105028	59.97268767105028
PC14	4.02182342263808	0.00864358267775582	0.8643582677755821	0.6083704593882586	60.83704593882586
PC15	3.9926334773414545	0.008580848519883456	0.8580848519883456	0.6169513079081421	61.69513079081421
PC16	3.815333002331264	0.008199799638938125	0.8199799638938126	0.6251511075470803	62.515110754708026
PC17	3.6581794549777347	0.007862049932671351	0.7862049932671351	0.6330131574797516	63.30131574797516
PC18	3.3272509479981953	0.007150828277736615	0.7150828277736615	0.6401639857574882	64.01639857574882
PC19	3.1695299550330414	0.006811859034323679	0.681185903432368	0.6469758447918119	64.69758447918119
PC20	3.00595276501164	0.006460303827253567	0.6460303827253566	0.6534361486190655	65.34361486190654
PC21	2.8649213453259823	0.006157203315840597	0.6157203315840597	0.6595933519349061	65.9593351934906
PC22	2.8233425006176813	0.006067843305687284	0.6067843305687284	0.6656611952405934	66.56611952405935
PC23	2.6865820835781196	0.0057739219054905476	0.5773921905490548	0.671435117146084	67.1435117146084
PC24	2.625926445644659	0.005643562621589915	0.5643562621589915	0.6770786797676739	67.70786797676739
PC25	2.5447791364062033	0.005469163250266962	0.5469163250266962	0.6825478430179408	68.25478430179407
PC26	2.507037651933173	0.005388050380023173	0.5388050380023173	0.687935893397964	68.7935893397964
PC27	2.4859754875864217	0.005342784206008947	0.5342784206008947	0.693278677603973	69.3278677603973
PC28	2.423013113732913	0.005207467354222948	0.5207467354222948	0.6984861449581959	69.84861449581959
PC29	2.38795962379645	0.0051321314414863916	0.5132131441486392	0.7036182763996823	70.36182763996823
PC30	2.340612271225156	0.005030373926668799	0.50303739266688	0.7086486503263512	70.86486503263512
PC31	2.312244171676785	0.004969406055111596	0.4969406055111596	0.7136180563814628	71.36180563814628
PC32	2.2864413516100917	0.004913951405533911	0.49139514055339106	0.7185320077869967	71.85320077869967
PC33	2.2353543763485813	0.00480415680541701	0.48041568054170103	0.7233361645924137	72.33361645924137
PC34	2.206819282713865	0.004742830035161297	0.4742830035161297	0.728078994627575	72.80789946275749
PC35	2.1741760422417657	0.004672674158525276	0.4672674158525276	0.7327516687861002	73.27516687861002
PC36	2.1520968632961606	0.004625222247136257	0.4625222247136257	0.7373768910332364	73.73768910332365
PC37	2.0944080745971196	0.004501239226923831	0.4501239226923831	0.7418781302601603	74.18781302601603
PC38	2.0849041091972875	0.004480813588583375	0.4480813588583375	0.7463589438487436	74.63589438487436
PC39	2.0728279866314803	0.004454859946949899	0.4454859946949899	0.7508138037956935	75.08138037956935
PC40	2.036490562162717	0.004376764640496479	0.4376764640496479	0.75519056843619	75.519056843619
PC41	2.005602766106437	0.004310381512524394	0.4310381512524394	0.7595009499487144	75.95009499487145
PC42	1.994996801562096	0.00428758749056402	0.428758749056402	0.7637885374392784	76.37885374392785
PC43	1.956599198084113	0.004205064508967795	0.42050645089677946	0.7679936019482463	76.79936019482463
PC44	1.9306517268722163	0.004149298979472816	0.41492989794728163	0.7721429009277191	77.2142900927719
PC45	1.9128246320520472	0.004110985520180948	0.4110985520180948	0.7762538864479	77.62538864479001
PC46	1.8899493762036985	0.004061822704109246	0.40618227041092464	0.7803157091520093	78.03157091520093
PC47	1.8764589679346515	0.00403282952191884	0.403282952191884	0.7843485386739282	78.43485386739282
PC48	1.8584688737984256	0.003994165749369353	0.39941657493693533	0.7883427044232976	78.83427044232975
PC49	1.8511237031733372	0.003978379728227099	0.3978379728227099	0.7923210841515247	79.23210841515247
PC50	1.8146932918302752	0.0039000845771630425	0.39000845771630427	0.7962211687286878	79.62211687286877
PC51	1.799114412748933	0.0038666029159323723	0.3866602915932372	0.8000877716446201	80.008777164462
PC52	1.7836552102465915	0.003833378460027864	0.3833378460027864	0.8039211501046479	80.39211501046479
PC53	1.780931678318017	0.0038275251266200287	0.3827525126620029	0.8077486752312679	80.77486752312679
PC54	1.7416677197604602	0.0037431402005842643	0.37431402005842646	0.8114918154318522	81.14918154318522
PC55	1.7361786176579836	0.003731343186428362	0.3731343186428362	0.8152231586182805	81.52231586182805
PC56	1.7195859402711033	0.0036956827001843507	0.36956827001843506	0.8189188413184649	81.8918841318465
PC57	1.7096955422110072	0.0036744265523218763	0.3674426552321876	0.8225932678707868	82.25932678707868
PC58	1.6981663118355106	0.0036496482750358657	0.36496482750358655	0.8262429161458227	82.62429161458226
PC59	1.6808316905066232	0.0036123932250502187	0.3612393225050219	0.8298553093708729	82.98553093708729
PC60	1.6507278812946553	0.0035476950181686363	0.3547695018168636	0.8334030043890416	83.34030043890415
PC61	1.6484506141244755	0.0035428007836395938	0.35428007836395936	0.8369458051726811	83.69458051726811
PC62	1.6385554515850305	0.003521534396100525	0.3521534396100525	0.8404673395687816	84.04673395687816
PC63	1.6259625672000861	0.0034944701454126393	0.3494470145412639	0.8439618097141942	84.39618097141943
PC64	1.6070565120326237	0.003453837816795143	0.34538378167951433	0.8474156475309893	84.74156475309893
PC65	1.5920959951166103	0.003421685121045834	0.34216851210458343	0.8508373326520351	85.0837332652035
PC66	1.5870618736806181	0.0034108659377378512	0.34108659377378514	0.854248198589773	85.4248198589773
PC67	1.567735268896445	0.003369329776455381	0.3369329776455381	0.8576175283662284	85.76175283662283
PC68	1.5557505857517306	0.0033435726536923693	0.33435726536923693	0.8609611010199207	86.09611010199207
PC69	1.5363224234974204	0.0033018182281308824	0.3301818228130882	0.8642629192480517	86.42629192480517
PC70	1.520700492276066	0.0032682440405278324	0.32682440405278324	0.8675311632885795	86.75311632885794
PC71	1.5012032074706299	0.0032263410588457084	0.32263410588457087	0.8707575043474252	87.07575043474252
PC72	1.4925128135900432	0.0032076639240947646	0.32076639240947646	0.8739651682715199	87.396516827152
PC73	1.4819563233748627	0.0031849762308837136	0.3184976230883714	0.8771501445024037	87.71501445024037
PC74	1.4741221662911406	0.0031681392946615703	0.31681392946615705	0.8803182837970652	88.03182837970652
PC75	1.4639581014458398	0.0031462949903249067	0.31462949903249066	0.8834645787873902	88.34645787873902
PC76	1.4540362907031892	0.0031249713312640885	0.31249713312640887	0.8865895501186543	88.65895501186543
PC77	1.437394560260438	0.0030892054216587156	0.30892054216587156	0.889678755540313	88.9678755540313
PC78	1.4235649905309027	0.003059483323795797	0.3059483323795797	0.8927382388641087	89.27382388641088
PC79	1.4004973563061287	0.0030099070538681435	0.30099070538681433	0.8957481459179769	89.57481459179769
PC80	1.3824748661621018	0.0029711736567870867	0.29711736567870867	0.898719319574764	89.8719319574764
PC81	1.3726244413700173	0.002950003418277324	0.2950003418277324	0.9016693229930414	90.16693229930414
PC82	1.3671905796547885	0.002938325125110424	0.2938325125110424	0.9046076481181518	90.46076481181518
PC83	1.3568280680421787	0.002916054324913521	0.29160543249135207	0.9075237024430652	90.75237024430652
PC84	1.3443716698149701	0.002889283406195935	0.2889283406195935	0.9104129858492612	91.04129858492612
PC85	1.3306858105641575	0.002859870166598028	0.2859870166598028	0.9132728560158593	91.32728560158593
PC86	1.325652046223214	0.002849051750748049	0.2849051750748049	0.9161219077666073	91.61219077666073
PC87	1.3082574317670406	0.0028116677653265807	0.2811667765326581	0.9189335755319339	91.89335755319338
PC88	1.2945437731797573	0.0027821947802257213	0.27821947802257213	0.9217157703121596	92.17157703121596
PC89	1.2851901665003103	0.0027620922883525257	0.27620922883525256	0.9244778626005121	92.44778626005122
PC90	1.2735946830738019	0.002737171621989747	0.2737171621989747	0.9272150342225018	92.72150342225018
PC91	1.2496437213108478	0.002685696930921866	0.2685696930921866	0.9299007311534238	92.99007311534237
PC92	1.238861739532227	0.002662524617983166	0.2662524617983166	0.932563255771407	93.2563255771407
PC93	1.2205763618848224	0.0026232262309382024	0.26232262309382026	0.9351864820023452	93.51864820023452
PC94	1.207960868727322	0.002596113390152171	0.2596113390152171	0.9377825953924974	93.77825953924975
PC95	1.1966496951990695	0.002571803754124003	0.2571803754124003	0.9403543991466214	94.03543991466215
PC96	1.1915775382078648	0.0025609028259377335	0.25609028259377337	0.9429153019725591	94.29153019725591
PC97	1.1855454238909793	0.002547938786162592	0.2547938786162592	0.9454632407587217	94.54632407587216
PC98	1.1779811294437381	0.002531681830651917	0.25316818306519173	0.9479949225893736	94.79949225893736
PC99	1.1739808643614025	0.0025230845805147076	0.25230845805147073	0.9505180071698883	95.05180071698884
PC100	1.1724402892080257	0.0025197736224466445	0.25197736224466444	0.9530377807923349	95.3037780792335
PC101	1.132634268600162	0.002434223712855926	0.24342237128559258	0.9554720045051909	95.54720045051909
PC102	1.121135162090099	0.0024095101768810286	0.24095101768810287	0.9578815146820719	95.78815146820719
PC103	1.1054789565056913	0.0023758623278414496	0.23758623278414495	0.9602573770099134	96.02573770099134
PC104	1.0951164799670627	0.0023535916030244983	0.23535916030244983	0.9626109686129379	96.2610968612938
PC105	1.0909900562294996	0.002344723216476666	0.2344723216476666	0.9649556918294147	96.49556918294147
PC106	1.0751990011368786	0.0023107855529050174	0.23107855529050175	0.9672664773823196	96.72664773823196
PC107	1.0621933097382898	0.0022828341097232228	0.22828341097232227	0.9695493114920428	96.95493114920428
PC108	1.0411444541336574	0.0022375965384597274	0.22375965384597274	0.9717869080305025	97.17869080305024
PC109	1.0324725672841464	0.002218959178466751	0.2218959178466751	0.9740058672089692	97.40058672089692
PC110	1.0127844784658262	0.002176646126503737	0.2176646126503737	0.9761825133354729	97.61825133354729
PC111	1.0076236348949117	0.002165554595771415	0.2165554595771415	0.9783480679312443	97.83480679312443
PC112	0.9988006450733339	0.002146592489787711	0.2146592489787711	0.980494660421032	98.04946604210319
PC113	0.9780665969554462	0.0021020314933643588	0.21020314933643588	0.9825966919143964	98.25966919143964
PC114	0.957467308364121	0.0020577601180872015	0.20577601180872016	0.9846544520324836	98.46544520324836
PC115	0.9495501903093698	0.0020407448846260297	0.20407448846260298	0.9866951969171096	98.66951969171096
PC116	0.9379194700957443	0.002015748488413693	0.2015748488413693	0.9887109454055233	98.87109454055233
PC117	0.9119662657932672	0.0019599706375318156	0.19599706375318157	0.9906709160430551	99.06709160430552
PC118	0.9029255102646795	0.0019405405160001577	0.19405405160001576	0.9926114565590552	99.26114565590552
PC119	0.8957489167613929	0.0019251167957688965	0.19251167957688964	0.9945365733548241	99.45365733548242
PC120	0.8593085734844305	0.001846800299289391	0.18468002992893912	0.9963833736541136	99.63833736541136
PC121	0.8492066079205783	0.0018250894568721165	0.18250894568721165	0.9982084631109857	99.82084631109856
PC122	0.833594736277674	0.0017915368890143659	0.1791536889014366	1.0	100.0
PC123	3.1006166058886207e-29	6.663752524331717e-32	6.663752524331718e-30	1.0	100.0
