## Supplementary Data S1 for "The automated eukaryotic pangenome pipeline EukPan reveals accessory genome differentiation beyond core-gene phylogeny in *Aspergillus oryzae*": A_depleted_RIB40_official_annotations.tsv

orthogroup	query_id	query_length	mapping_quality	ambiguous_top_hit	second_best_bitscore_ratio	subject_id	pident	qcovs	evalue	bitscore	subject_length	gene_id	seqid	start	end	strand	gene_index	protein_length	cds_count	refseq_gene	refseq_product	refseq_locus_tag	refseq_start	refseq_end	refseq_strand	display_name
OG0000118	OG0000118|Ao_TK-42_002691	1066	usable	False	0.5137	NC_036436.1-g256.t1	98.852	57.0	0.0	1244.0	682	NC_036436.1-g256	NC_036436.1	1395268	1397498	+	510	682	5		uncharacterized protein	AO090001000534	1394201	1397498	+	AO090001000534
OG0000145	OG0000145|Ao_AS_3.863_010477	5264	high_confidence	False	0.2183	NC_036442.1-g672.t1	99.012	100.0	0.0	10812.0	5264	NC_036442.1-g672	NC_036442.1	346697	362616	-	138	5264	3		uncharacterized protein	AO090103000355	346925	362616	-	AO090103000355
OG0011818	OG0011818|Ao_AS_3.863_010349	513	high_confidence	False	0.6816	NC_036442.1-g895.t1	100.0	100.0	0.0	1074.0	513	NC_036442.1-g895	NC_036442.1	1589796	1591337	-	565	513	1		uncharacterized protein	AO090010000694	1589796	1591337	-	AO090010000694
OG0012424	OG0012424|Ao_AS_3.951_011592	552	high_confidence	False	0.3827	NC_036440.1-g223.t1	100.0	85.0	0.0	980.0	490	NC_036440.1-g223	NC_036440.1	1167084	1168770	+	436	490	4		cytochrome P450	AO090020000261	1166960	1168770	+	cytochrome P450
OG0012469	OG0012469|Ao_3.042_012951	1577	high_confidence	False	0.1593	NC_036440.1-g179.t1	92.925	100.0	0.0	2787.0	1478	NC_036440.1-g179	NC_036440.1	933986	938482	+	345	1478	2		uncharacterized protein	AO090020000360	933986	938482	+	AO090020000360
OG0012474	OG0012474|Ao_3.042_002055	1038	high_confidence	False	0.3818	NC_036435.1-g669.t1	96.19	91.0	0.0	1891.0	945	NC_036435.1-g669	NC_036435.1	3885365	3888350	+	1306	945	4		uncharacterized protein	AO090005000952	3885365	3888400	+	AO090005000952
OG0012481	OG0012481|Ao_SRCM101989_000728	173	usable	False		NC_036436.1-g2126.t1	100.0	52.0	1.98e-62	186.0	90	NC_036436.1-g2126	NC_036436.1	5981424	5981753	-	2074	90	2							NC_036436.1-g2126
OG0012488	OG0012488|Ao_100-8_011185	259	high_confidence	False		NC_036436.1-g2124.t1	98.069	100.0	0.0	525.0	258	NC_036436.1-g2124	NC_036436.1	5974286	5975062	-	2071	258	1		uncharacterized protein	AO090003001445	5974286	5975154	-	AO090003001445
OG0012492	OG0012492|Ao_100-8_002297	422	high_confidence	False	0.1728	NC_036442.1-g894.t1	98.815	100.0	0.0	874.0	422	NC_036442.1-g894	NC_036442.1	1583654	1584981	-	563	422	2		SDR family oxidoreductase	AO090010000696	1583654	1584981	-	SDR family oxidoreductase
OG0012493	OG0012493|Ao_LBM_30008_005286	176	usable	False	0.8314	NC_036442.1-g261.t1	54.362	84.0	7.08e-56	172.0	147	NC_036442.1-g261	NC_036442.1	1585425	1585967	+	564	147	3		uncharacterized protein	AO090010000695	1585435	1586002	+	AO090010000695
OG0012497	OG0012497|Ao_TK-32_001301	169	usable	False	0.5088	NC_036435.1-g1770.t1	99.083	64.0	5.95e-78	228.0	157	NC_036435.1-g1770	NC_036435.1	3888778	3889383	-	1307	157	3		PLAC8 family protein	AO090005000951	3888778	3889383	-	PLAC8 family protein
OG0012514	OG0012514|Ao_MA1_012893	361	high_confidence	False		NC_036436.1-g78.t1	93.629	100.0	0.0	685.0	338	NC_036436.1-g78	NC_036436.1	375722	376808	+	154	338	2		uncharacterized protein	AO090001000166	376221	376808	+	AO090001000166
OG0012516	OG0012516|Ao_KYI32_012629	503	usable	True	0.9883	NC_036436.1-g12.t1	38.65	95.0	6.64e-113	342.0	491	NC_036436.1-g12	NC_036436.1	63753	65572	+	22	491	7		cytochrome P450	AO090001000028	63753	65572	+	cytochrome P450
OG0012523	OG0012523|Ao_TK-46_009928	1059	high_confidence	False	0.3748	NC_036440.1-g173.t1	97.639	100.0	0.0	2137.0	1057	NC_036440.1-g173	NC_036440.1	908852	912397	+	335	1057	7		bifunctional cytochrome P450/NADPH--P450reductase	AO090020000369	908870	912397	+	CYP505C3
OG0012524	OG0012524|Ao_BL18_007298	595	high_confidence	False		NC_036440.1-g895.t1	93.613	100.0	0.0	1061.0	581	NC_036440.1-g895	NC_036440.1	900013	902087	-	331	581	7		uncharacterized protein	AO090020000374	898655	900197	+	AO090020000374
OG0012530	OG0012530|Ao_100-8_011927	285	high_confidence	False	0.4906	NC_036441.1-g182.t1	100.0	100.0	0.0	587.0	285	NC_036441.1-g182	NC_036441.1	981677	982649	+	369	285	3		uncharacterized protein	AO090011000383	981862	982649	+	AO090011000383
OG0012531	OG0012531|Ao_100-8_004673	781	high_confidence	False	0.2975	NC_036436.1-g1323.t1	99.359	99.0	0.0	1590.0	781	NC_036436.1-g1323	NC_036436.1	1398640	1401134	-	513	781	4		uncharacterized protein	AO090001000536	1399725	1401134	-	AO090001000536
OG0012533	OG0012533|Ao_100-8_000106	220	high_confidence	False	0.4624	NC_036442.1-g980.t1	99.545	100.0	7.89e-165	452.0	220	NC_036442.1-g980	NC_036442.1	2063083	2063860	-	757	220	2		uncharacterized protein	AO090010000495	2063083	2063974	-	AO090010000495
OG0012535	OG0012535|Ao_100-8_000380	510	high_confidence	False	0.1395	NC_036439.1-g475.t1	100.0	100.0	0.0	1068.0	510	NC_036439.1-g475	NC_036439.1	2602124	2603834	+	930	510	4		uncharacterized protein	AO090124000033	2603157	2603834	+	AO090124000033
OG0012536	OG0012536|Ao_ATCC_16868_003230	863	high_confidence	False	0.285	NC_036439.1-g474.t1	100.0	96.0	0.0	1723.0	825	NC_036439.1-g474	NC_036439.1	2598686	2601468	+	929	825	6		ferric reductase family protein	AO090124000035	2598686	2601468	+	ferric reductase family protein
OG0012537	OG0012537|Ao_100-8_000382	587	high_confidence	False	0.7043	NC_036439.1-g473.t1	99.83	100.0	0.0	1214.0	587	NC_036439.1-g473	NC_036439.1	2594871	2596938	+	928	587	6		multicopper oxidase	AO090124000036	2594871	2597373	+	multicopper oxidase
OG0012538	OG0012538|Ao_100-8_001308	178	high_confidence	False		NC_036436.1-g124.t1	100.0	100.0	2.67e-135	374.0	178	NC_036436.1-g124	NC_036436.1	656686	657222	+	251	178	1		uncharacterized protein	AO090001000263	656686	657222	+	AO090001000263
OG0012539	OG0012539|Ao_100-8_001692	639	high_confidence	False	0.6187	NC_036440.1-g658.t1	97.496	100.0	0.0	1306.0	639	NC_036440.1-g658	NC_036440.1	3813652	3815799	+	1331	639	5		extracellular metalloproteinase	AO090138000160	3813652	3815799	+	extracellular metalloproteinase
OG0012540	OG0012540|Ao_3.042_012421	322	high_confidence	False	0.14	NC_036440.1-g1408.t1	97.205	100.0	0.0	627.0	322	NC_036440.1-g1408	NC_036440.1	3816054	3817182	-	1332	322	4		uncharacterized protein	AO090138000159	3816005	3817182	-	AO090138000159
OG0012541	OG0012541|Ao_BP2-1_008261	560	high_confidence	False	0.425	NC_036438.1-g803.t1	99.454	98.0	0.0	1134.0	556	NC_036438.1-g803	NC_036438.1	4864571	4866494	+	1702	556	6		putative general amidase	AO090166000117	4864571	4866494	+	putative general amidase
OG0012542	OG0012542|Ao_NBRC_4078_007507	529	high_confidence	False	0.1569	NC_036438.1-g1705.t1	96.03	100.0	0.0	1039.0	512	NC_036438.1-g1705	NC_036438.1	4859363	4861069	-	1700	512	4		cytochrome P450	AO090166000116	4859487	4861069	-	cytochrome P450
OG0012543	OG0012543|Ao_ATCC_16868_000698	264	high_confidence	False	0.1302	NC_036441.1-g652.t1	100.0	100.0	0.0	553.0	264	NC_036441.1-g652	NC_036441.1	789036	789985	-	302	264	2		uncharacterized protein	AO090011000311	789036	789605	-	AO090011000311
OG0012544	OG0012544|Ao_AS_3.863_005548	366	high_confidence	False	0.1592	NC_036442.1-g239.t1	99.454	100.0	0.0	754.0	366	NC_036442.1-g239	NC_036442.1	1485677	1487065	+	521	366	6		uncharacterized protein	AO090010000737	1485677	1487065	+	AO090010000737
OG0012545	OG0012545|Ao_KG15_006835	534	high_confidence	False	0.6505	NC_036442.1-g874.t1	99.813	100.0	0.0	1090.0	534	NC_036442.1-g874	NC_036442.1	1487448	1489124	-	522	534	2		uncharacterized protein	AO090010000736	1487448	1489124	-	AO090010000736
OG0012546	OG0012546|Ao_100-8_002257	519	high_confidence	False	0.3506	NC_036442.1-g240.t1	100.0	100.0	0.0	1078.0	519	NC_036442.1-g240	NC_036442.1	1491369	1493041	+	523	519	3		cytochrome P450	AO090010000735	1491369	1493041	+	cytochrome P450
OG0012547	OG0012547|Ao_100-8_002258	165	high_confidence	False	0.2198	NC_036442.1-g875.t1	100.0	100.0	8.5e-120	333.0	165	NC_036442.1-g875	NC_036442.1	1493362	1493925	-	524	165	2		uncharacterized protein	AO090010000734	1493304	1493925	-	AO090010000734
OG0012548	OG0012548|Ao_100-8_002259	494	high_confidence	False	0.3938	NC_036442.1-g241.t1	99.798	100.0	0.0	1003.0	494	NC_036442.1-g241	NC_036442.1	1495083	1496636	+	525	494	2		MFS transporter	AO090010000733	1495083	1496636	+	MFS transporter
OG0012549	OG0012549|Ao_100-8_002479	262	high_confidence	False	0.3051	NC_036437.1-g1819.t1	99.618	100.0	0.0	531.0	262	NC_036437.1-g1819	NC_036437.1	5065046	5065945	-	1810	262	3	arp2	hydroxynaphthalene reductase arp2	AO090026000019	5065046	5065945	-	arp2
OG0012550	OG0012550|Ao_BP2-1_011689	547	high_confidence	False	0.402	NC_036437.1-g1818.t1	91.238	95.0	0.0	1000.0	530	NC_036437.1-g1818	NC_036437.1	5062479	5064187	-	1808	530	3		cytochrome P450	AO090026000020	5062479	5064014	-	aflN-like
OG0012551	OG0012551|Ao_100-8_002482	129	high_confidence	False		NC_036437.1-g1817.t1	100.0	100.0	6.71e-92	260.0	129	NC_036437.1-g1817	NC_036437.1	5061656	5062045	-	1807	129	1							NC_036437.1-g1817
OG0012552	OG0012552|Ao_100-8_002484	500	high_confidence	False	0.3349	NC_036437.1-g880.t1	100.0	100.0	0.0	1039.0	500	NC_036437.1-g880	NC_036437.1	5057912	5059468	+	1805	500	2		cytochrome P450	AO090026000022	5057912	5059468	+	aflL-like
OG0012553	OG0012553|Ao_KYI32_006237	163	high_confidence	False	0.4899	NC_036437.1-g879.t1	91.176	83.0	5.94e-86	247.0	136	NC_036437.1-g879	NC_036437.1	5057080	5057537	+	1804	136	2		DUF1772 domain-containing protein	AO090026000023	5057080	5057537	+	DUF1772 domain-containing protein
OG0012554	OG0012554|Ao_100-8_002486	282	high_confidence	False	0.1682	NC_036437.1-g878.t1	100.0	100.0	0.0	579.0	282	NC_036437.1-g878	NC_036437.1	5056027	5056875	+	1803	282	1	tpcG	oxidoreductase tpcG	AO090026000024	5056027	5056875	+	tpcG
OG0012555	OG0012555|Ao_100-8_002487	386	high_confidence	False	0.3546	NC_036437.1-g877.t1	100.0	100.0	0.0	798.0	386	NC_036437.1-g877	NC_036437.1	5054515	5055849	+	1802	386	4		uncharacterized protein	AO090026000025	5054515	5055849	+	omtB-like
OG0012556	OG0012556|Ao_TK-68_006096	427	high_confidence	False	0.1725	NC_036437.1-g876.t1	98.595	100.0	0.0	864.0	422	NC_036437.1-g876	NC_036437.1	5051763	5053249	+	1801	422	6		uncharacterized protein	AO090026000026	5051763	5053249	+	omtA-like
OG0012557	OG0012557|Ao_SRCM101989_000107	515	high_confidence	False	0.5125	NC_036436.1-g2175.t1	99.417	100.0	0.0	1036.0	514	NC_036436.1-g2175	NC_036436.1	6254240	6256001	-	2173	514	5		uncharacterized protein	AO090003001556	6254240	6256001	-	AO090003001556
OG0012558	OG0012558|Ao_3.042_007306	470	high_confidence	False	0.065	NC_036440.1-g1136.t1	93.83	100.0	0.0	864.0	470	NC_036440.1-g1136	NC_036440.1	2298686	2300166	-	799	470	2							NC_036440.1-g1136
OG0012559	OG0012559|Ao_CBS_466.91_005803	520	high_confidence	False	0.5211	NC_036440.1-g1137.t1	98.846	100.0	0.0	1044.0	519	NC_036440.1-g1137	NC_036440.1	2301377	2303373	-	800	519	9		uncharacterized protein	AO090038000509	2300988	2303373	-	AO090038000509
OG0012560	OG0012560|Ao_TK-19_010381	714	high_confidence	False	0.2497	NC_036440.1-g1138.t1	97.759	100.0	0.0	1446.0	698	NC_036440.1-g1138	NC_036440.1	2303753	2306046	-	801	698	5		Zn(II)2Cys6 transcription factor	AO090038000508	2303753	2306046	-	Zn(II)2Cys6 transcription factor
OG0012561	OG0012561|Ao_AS_3.951_003196	358	high_confidence	False	0.3488	NC_036440.1-g398.t1	98.883	100.0	0.0	734.0	358	NC_036440.1-g398	NC_036440.1	2306323	2307507	+	802	358	3		phytanoyl-CoA dioxygenase family protein	AO090038000507	2306323	2307487	+	phytanoyl-CoA dioxygenase family protein
OG0012562	OG0012562|Ao_ATCC_16868_000111	726	high_confidence	False	0.4363	NC_036436.1-g260.t1	100.0	100.0	0.0	1499.0	726	NC_036436.1-g260	NC_036436.1	1405742	1408257	+	515	726	8		uncharacterized protein	AO090001000539	1407715	1408257	+	AO090001000539
OG0012563	OG0012563|Ao_100-8_004672	315	high_confidence	False		NC_036436.1-g259.t1	99.683	100.0	0.0	649.0	315	NC_036436.1-g259	NC_036436.1	1402561	1403630	+	514	315	3		uncharacterized protein	AO090001000537	1402374	1403087	+	AO090001000537
OG0012564	OG0012564|Ao_100-8_005329	1288	high_confidence	False	0.4549	NC_036435.1-g1768.t1	99.068	100.0	0.0	2640.0	1288	NC_036435.1-g1768	NC_036435.1	3875108	3879030	-	1302	1288	2		uncharacterized protein	AO090005000956	3875108	3879030	-	AO090005000956
OG0012565	OG0012565|Ao_100-8_005330	657	high_confidence	False	0.0823	NC_036435.1-g667.t1	99.837	93.0	0.0	1276.0	613	NC_036435.1-g667	NC_036435.1	3879521	3881444	+	1303	613	2		fungal specific transcription factordomain-containing protein	AO090005000955	3879734	3881444	+	fungal specific transcription factordomain-containing protein
OG0012566	OG0012566|Ao_100-8_005331	286	high_confidence	False	0.0854	NC_036435.1-g1769.t1	100.0	100.0	0.0	590.0	286	NC_036435.1-g1769	NC_036435.1	3881664	3882724	-	1304	286	4		alpha/beta fold hydrolase	AO090005000954	3881664	3882724	-	alpha/beta fold hydrolase
OG0012567	OG0012567|Ao_100-8_005332	514	high_confidence	False	0.26	NC_036435.1-g668.t1	99.611	100.0	0.0	1050.0	514	NC_036435.1-g668	NC_036435.1	3883226	3884770	+	1305	514	1		uncharacterized protein	AO090005000953	3883226	3884770	+	AO090005000953
OG0012568	OG0012568|Ao_TK-20_004977	506	high_confidence	False	0.4745	NC_036437.1-g1118.t1	96.838	100.0	0.0	1018.0	496	NC_036437.1-g1118	NC_036437.1	1170838	1172488	-	457	496	4		cytochrome P450	AO090023000456	1170838	1172488	-	cytochrome P450
OG0012569	OG0012569|Ao_100-8_005765	316	high_confidence	False	0.6192	NC_036437.1-g231.t1	100.0	100.0	0.0	646.0	316	NC_036437.1-g231	NC_036437.1	1172850	1173800	+	458	316	1		alpha/beta fold hydrolase	AO090023000457	1172850	1173800	+	alpha/beta fold hydrolase
OG0012570	OG0012570|Ao_KJJ4b_004896	348	high_confidence	False	0.1983	NC_036437.1-g232.t1	84.195	100.0	0.0	575.0	300	NC_036437.1-g232	NC_036437.1	1174739	1175766	+	459	300	3		pyridoxal phosphate-dependent aminotransferase	AO090023000458	1174739	1177580	+	pyridoxal phosphate-dependent aminotransferase
OG0012572	OG0012572|Ao_100-8_008831	532	high_confidence	False	0.0943	NC_036442.1-g698.t1	99.812	100.0	0.0	1082.0	532	NC_036442.1-g698	NC_036442.1	481257	483187	-	178	532	7		uncharacterized protein	AO090103000308	481937	483187	-	AO090103000308
OG0012573	OG0012573|Ao_100-8_008834	441	high_confidence	False	0.1793	NC_036442.1-g700.t1	97.732	100.0	0.0	887.0	441	NC_036442.1-g700	NC_036442.1	488702	490154	-	181	441	3		serine/threonine-protein kinase	AO090103000303	488702	492082	-	serine/threonine-protein kinase
OG0012574	OG0012574|Ao_100-8_009533	1407	high_confidence	False	0.0977	NC_036441.1-g507.t1	99.787	100.0	0.0	2918.0	1407	NC_036441.1-g507	NC_036441.1	25245	29522	-	9	1407	2		uncharacterized protein	AO090011000012	25245	28910	-	AO090011000012
OG0012575	OG0012575|Ao_3.042_2_008835	540	high_confidence	False	0.5564	NC_036441.1-g5.t1	99.815	100.0	0.0	1100.0	539	NC_036441.1-g5	NC_036441.1	31570	33318	+	10	539	3		uncharacterized protein	AO090011000014	31570	33318	+	AO090011000014
OG0012576	OG0012576|Ao_100-8_009535	2374	high_confidence	False	0.2262	NC_036441.1-g508.t1	98.989	100.0	0.0	4850.0	2374	NC_036441.1-g508	NC_036441.1	33990	41492	-	11	2374	8	fma-PKS	polyketide synthase fmaB	AO090011000015	33837	41492	-	fma-PKS
OG0012577	OG0012577|Ao_TK-42_011085	1596	high_confidence	False	0.2828	NC_036441.1-g509.t1	98.684	100.0	0.0	3225.0	1576	NC_036441.1-g509	NC_036441.1	42160	47449	-	12	1576	4		uncharacterized protein	AO090011000017	43815	46139	-	AO090011000017
OG0012578	OG0012578|Ao_SRCM101989_010098	752	high_confidence	False	0.1832	NC_036441.1-g510.t1	98.138	100.0	0.0	1523.0	751	NC_036441.1-g510	NC_036441.1	49496	52051	-	13	751	6		Dyp-type peroxidase	AO090011000019	48102	52051	-	Dyp-type peroxidase
OG0012579	OG0012579|Ao_100-8_009538	775	high_confidence	False	0.3597	NC_036441.1-g6.t1	99.742	100.0	0.0	1607.0	775	NC_036441.1-g6	NC_036441.1	53603	55930	+	14	775	1		uncharacterized protein	AO090011000020	53603	55930	+	AO090011000020
OG0012580	OG0012580|Ao_100-8_009539	226	high_confidence	False	0.3772	NC_036441.1-g511.t1	99.558	100.0	2.21e-166	456.0	226	NC_036441.1-g511	NC_036441.1	56616	57457	-	15	226	4		uncharacterized protein	AO090011000021	56616	57457	-	AO090011000021
OG0012581	OG0012581|Ao_100-8_009540	320	high_confidence	False	0.5929	NC_036441.1-g7.t1	100.0	97.0	0.0	651.0	310	NC_036441.1-g7	NC_036441.1	60265	61362	+	16	310	3		alternative oxidase	AO090011000022	60265	61362	+	alternative oxidase
OG0012583	OG0012583|Ao_100-8_010184	371	high_confidence	False	0.4293	NC_036435.1-g233.t1	99.461	100.0	0.0	764.0	371	NC_036435.1-g233	NC_036435.1	1373936	1375412	+	466	371	5		uncharacterized protein	AO090009000517	1373936	1377215	+	AO090009000517
OG0012584	OG0012584|Ao_100-8_010185	539	high_confidence	False	0.3339	NC_036435.1-g1366.t1	100.0	100.0	0.0	1108.0	539	NC_036435.1-g1366	NC_036435.1	1375754	1377661	-	467	539	6		uncharacterized protein	AO090009000517	1373936	1377215	+	AO090009000517
OG0012585	OG0012585|Ao_100-8_010186	195	high_confidence	False	0.2494	NC_036435.1-g1367.t1	99.487	100.0	1.34e-148	409.0	195	NC_036435.1-g1367	NC_036435.1	1382287	1382874	-	468	195	1		uncharacterized protein	AO090009000519	1382096	1382874	-	AO090009000519
OG0012586	OG0012586|Ao_100-8_011176	240	high_confidence	False		NC_036436.1-g2118.t1	99.167	100.0	0.0	494.0	240	NC_036436.1-g2118	NC_036436.1	5956467	5957189	-	2062	240	1		putative 2-haloalkanoic acid dehalogenase	AO090003001435	5956467	5957189	-	putative 2-haloalkanoic acid dehalogenase
OG0012587	OG0012587|Ao_100-8_011177	553	high_confidence	False	0.4427	NC_036436.1-g2119.t1	99.638	100.0	0.0	1125.0	553	NC_036436.1-g2119	NC_036436.1	5957855	5959516	-	2063	553	1		aromatic amino acid and leucine permease	AO090003001436	5957855	5959516	-	aromatic amino acid and leucine permease
OG0012588	OG0012588|Ao_100-8_011178	478	high_confidence	False	0.5177	NC_036436.1-g1013.t1	99.163	100.0	0.0	989.0	478	NC_036436.1-g1013	NC_036436.1	5960074	5961560	+	2064	478	2		NAD(P)/FAD-dependent oxidoreductase	AO090003001438	5960781	5961560	+	NAD(P)/FAD-dependent oxidoreductase
OG0012589	OG0012589|Ao_BP2-1_002383	69	usable	False		NC_036436.1-g2120.t1	100.0	78.0	1.05e-36	116.0	63	NC_036436.1-g2120	NC_036436.1	5961979	5962311	-	2065	63	3							NC_036436.1-g2120
OG0012590	OG0012590|Ao_SRCM101975_012752	511	high_confidence	False	0.5068	NC_036436.1-g2121.t1	99.213	99.0	0.0	1032.0	508	NC_036436.1-g2121	NC_036436.1	5963355	5965290	-	2066	508	8		putative MFS transporter	AO090003001440	5963355	5965290	-	putative MFS transporter
OG0012591	OG0012591|Ao_TK-59_004099	737	high_confidence	False	0.2664	NC_036436.1-g2122.t1	96.879	100.0	0.0	1475.0	734	NC_036436.1-g2122	NC_036436.1	5965817	5968140	-	2067	734	3		Zn(II)2Cys6 transcription factor	AO090003001441	5965869	5968140	-	Zn(II)2Cys6 transcription factor
OG0012592	OG0012592|Ao_100-8_011182	309	high_confidence	False	0.0973	NC_036436.1-g2123.t1	99.676	100.0	0.0	629.0	309	NC_036436.1-g2123	NC_036436.1	5969128	5970057	-	2068	309	1		dihydrodipicolinate synthase family protein	AO090003001442	5969128	5970057	-	dihydrodipicolinate synthase family protein
OG0012593	OG0012593|Ao_TK-59_004101	514	high_confidence	False	0.1507	NC_036436.1-g1014.t1	93.333	99.0	0.0	1002.0	510	NC_036436.1-g1014	NC_036436.1	5970780	5972312	+	2069	510	1		uncharacterized protein	AO090003001443	5970780	5972312	+	AO090003001443
OG0012594	OG0012594|Ao_KG15_004959	410	high_confidence	False		NC_036436.1-g2127.t1	98.997	97.0	0.0	815.0	400	NC_036436.1-g2127	NC_036436.1	5982760	5984046	-	2075	400	2		uncharacterized protein	AO090003001449	5982760	5984046	-	AO090003001449
OG0012595	OG0012595|Ao_TK-20_004418	634	high_confidence	False	0.1927	NC_036436.1-g1017.t1	99.043	99.0	0.0	1287.0	633	NC_036436.1-g1017	NC_036436.1	5984673	5986983	+	2076	633	8		Hsp70 family protein	AO090003001451	5985108	5987122	+	Hsp70 family protein
OG0012596	OG0012596|Ao_100-8_011191	303	high_confidence	False		NC_036436.1-g1018.t1	98.02	100.0	0.0	607.0	303	NC_036436.1-g1018	NC_036436.1	5990288	5991269	+	2077	303	2		EGFR-like transmembrane domain-containingprotein	AO090003001452	5990288	5991269	+	EGFR-like transmembrane domain-containingprotein
OG0012597	OG0012597|Ao_100-8_011193	217	high_confidence	False		NC_036436.1-g1020.t1	99.539	100.0	3e-150	415.0	217	NC_036436.1-g1020	NC_036436.1	5994718	5995514	+	2079	217	3							NC_036436.1-g1020
OG0012598	OG0012598|Ao_AS_3.863_009589	139	high_confidence	False	0.2301	NC_036440.1-g449.t1	100.0	100.0	6.08e-98	276.0	139	NC_036440.1-g449	NC_036440.1	2549575	2550055	+	899	139	2		uncharacterized protein	AO090038000418	2549575	2550055	+	AO090038000418
OG0012599	OG0012599|Ao_100-8_013053	1024	high_confidence	False	0.473	NC_036440.1-g178.t1	97.656	100.0	0.0	2055.0	1024	NC_036440.1-g178	NC_036440.1	929577	932837	+	344	1024	4		uncharacterized protein	AO090020000361	929577	932837	+	AO090020000361
OG0012600	OG0012600|Ao_MA1_011977	667	high_confidence	False	0.0762	NC_036440.1-g177.t1	94.651	100.0	0.0	1284.0	658	NC_036440.1-g177	NC_036440.1	926777	928975	+	343	658	4		fungal specific transcription factordomain-containing protein	AO090020000362	927272	928975	+	fungal specific transcription factordomain-containing protein
OG0012601	OG0012601|Ao_100-8_013055	412	high_confidence	False	0.3045	NC_036440.1-g176.t1	99.164	87.0	0.0	729.0	359	NC_036440.1-g176	NC_036440.1	925365	926550	+	342	359	3		Gfo/Idh/MocA family protein	AO090020000363	925365	926550	+	Gfo/Idh/MocA family protein
OG0012602	OG0012602|Ao_100-8_013056	581	high_confidence	False	0.5054	NC_036440.1-g900.t1	99.312	100.0	0.0	1203.0	581	NC_036440.1-g900	NC_036440.1	922783	924528	-	341	581	1		CocE/NonD family hydrolase	AO090020000364	922783	924528	-	CocE/NonD family hydrolase
OG0012603	OG0012603|Ao_KJJ4b_009963	329	high_confidence	False	0.5929	NC_036440.1-g899.t1	96.049	100.0	0.0	651.0	322	NC_036440.1-g899	NC_036440.1	920981	922008	-	340	322	2		uncharacterized protein	AO090020000365	918808	922008	-	AO090020000365
OG0012604	OG0012604|Ao_KSS2_009778	529	high_confidence	False	0.5047	NC_036440.1-g898.t1	90.359	100.0	0.0	949.0	493	NC_036440.1-g898	NC_036440.1	918808	920602	-	339	493	7		uncharacterized protein	AO090020000365	918808	922008	-	AO090020000365
OG0012605	OG0012605|Ao_100-8_013059	476	high_confidence	False	0.0534	NC_036440.1-g897.t1	99.37	100.0	0.0	966.0	476	NC_036440.1-g897	NC_036440.1	916504	917990	-	338	476	2		FAD-dependent oxidoreductase	AO090020000366	916686	917990	-	FAD-dependent oxidoreductase
OG0012606	OG0012606|Ao_100-8_013060	440	high_confidence	False	0.4037	NC_036440.1-g175.t1	98.864	100.0	0.0	872.0	440	NC_036440.1-g175	NC_036440.1	914979	916370	+	337	440	2		uncharacterized protein	AO090020000367	914979	916370	+	AO090020000367
OG0012607	OG0012607|Ao_3.042_012942	361	high_confidence	False		NC_036440.1-g174.t1	91.413	100.0	0.0	637.0	340	NC_036440.1-g174	NC_036440.1	913167	914364	+	336	340	4		uncharacterized protein	AO090020000368	913834	914364	+	AO090020000368
OG0012608	OG0012608|Ao_100-8_013063	477	high_confidence	False	0.1564	NC_036440.1-g172.t1	99.161	100.0	0.0	991.0	477	NC_036440.1-g172	NC_036440.1	906174	907667	+	334	477	2		NAD(P)/FAD-dependent oxidoreductase	AO090020000371	906174	906839	+	NAD(P)/FAD-dependent oxidoreductase
OG0012609	OG0012609|Ao_100-8_013064	487	high_confidence	False	0.4057	NC_036440.1-g896.t1	98.973	100.0	0.0	991.0	487	NC_036440.1-g896	NC_036440.1	904144	905607	-	333	487	1		aldehyde dehydrogenase family protein	AO090020000372	904144	905607	-	aldehyde dehydrogenase family protein
OG0012610	OG0012610|Ao_100-8_013065	555	high_confidence	False	0.2926	NC_036440.1-g171.t1	99.64	100.0	0.0	1145.0	555	NC_036440.1-g171	NC_036440.1	902365	904096	+	332	555	2		uncharacterized protein	AO090020000373	902365	904096	+	AO090020000373
OG0012611	OG0012611|Ao_100-8_013067	445	high_confidence	False		NC_036440.1-g170.t1	99.101	100.0	0.0	906.0	445	NC_036440.1-g170	NC_036440.1	898655	899992	+	330	445	1		uncharacterized protein	AO090020000374	898655	900197	+	AO090020000374
