## Supplementary Data S1 for "The automated eukaryotic pangenome pipeline EukPan reveals accessory genome differentiation beyond core-gene phylogeny in *Aspergillus oryzae*": A_depleted_RIB40_TK34_deletion_summary.tsv

cluster_id	rib40_seqid	rib40_cluster_start	rib40_cluster_end	candidate_count	tk34_contig	orientation	aligned_query_bp	query_length	gap_query_start	gap_query_end	gap_rib40_start	gap_rib40_end	gap_length_bp	tk34_interflank_span_bp	inferred_missing_bp	cluster_overlap_bp	cluster_overlap_pct	status
C1	NC_036435.1	1373936	1382874	3	BIZM01000002.1	+	35915	48939	19299	32322	1373234	1386257	13024	-1	13024	8939	100.0	clear_two-flank deletion
C2	NC_036435.1	3875108	3889383	6	BIZM01000008.1	+	33985	54276	13862	34152	3868969	3889259	20291	-3	20291	14152	99.1	clear_two-flank deletion
C3	NC_036436.1	1395268	1408257	4	BIZM01000014.1	+	32025	52990	19137	33654	1394404	1408921	14518	9990	4528	12990	100.0	partial/complex deletion
C4	NC_036436.1	5956467	5995514	14	BIZM01000021.1	+	37667	79048	19526	60906	5955992	5997372	41381	0	41381	39048	100.0	clear_two-flank deletion
C5	NC_036437.1	1170838	1175766	3	BIZM01000022.1	+	39180	44929	19005	24753	1169842	1175590	5749	-6	5749	4753	96.4	clear_two-flank deletion
C6	NC_036437.1	5051763	5065945	8	BIZM01000030.1	+	18574	54183	0	0	0	0	0	0	0	0	0.0	not resolved as a two-flank deletion
C7	NC_036438.1	4859363	4866494	2	BIZM01000042.1	+	18923	47132	0	0	0	0	0	0	0	0	0.0	not resolved as a two-flank deletion
C8	NC_036439.1	2594871	2603834	3	BIZM01000051.1	+	36647	48964	18664	30980	2593534	2605850	12317	-4	12317	8964	100.0	clear_two-flank deletion
C9	NC_036440.1	898655	938482	16	BIZM01000057.1	+	39357	79828	20194	60664	898848	939318	40471	-10	40471	39635	99.5	clear_two-flank deletion
C10	NC_036440.1	2298686	2307507	4	BIZM01000062.1	+	34049	48822	16207	30733	2294892	2309418	14527	-4	14527	8822	100.0	clear_two-flank deletion
C11	NC_036440.1	3813652	3817182	2	BIZM01000073.1	+	21807	43531	18974	26703	3812625	3820354	7730	-6	7730	3531	100.0	clear_two-flank deletion
C12	NC_036441.1	25245	61362	8	BIZM01000075.1	+	17503	76118	0	0	0	0	0	0	0	0	0.0	not resolved as a two-flank deletion
C13	NC_036442.1	481257	490154	2	BIZM01000079.1	+	29625	48898	19758	37809	481014	499065	18052	21823	-3771	8898	100.0	replacement/insertion in TK-34
C14	NC_036442.1	1485677	1496636	5	BIZM01000081.1	+	33041	50960	16669	34587	1482345	1500263	17919	-3	17919	10960	100.0	clear_two-flank deletion
C15	NC_036442.1	1583654	1591337	3	BIZM01000081.1	+	31205	47684	19322	35800	1582975	1599453	16479	-16	16479	7684	100.0	clear_two-flank deletion
