## Supplementary Data S1 for "The automated eukaryotic pangenome pipeline EukPan reveals accessory genome differentiation beyond core-gene phylogeny in *Aspergillus oryzae*": high_evidence_candidates_original_blastp.tsv

OG0012523|Ao_TK-46_009928	sp|I7ZK32|CYPC3_ASPO3	97.348	1056	23	2	7	1059	1	1054	0.0	2118	1059	1054	99	Self-sufficient cytochrome P450 monooxygenase CYP505C3 OS=Aspergillus oryzae (strain 3.042) OX=1160506 GN=CYP505C3 PE=1 SV=1
OG0012523|Ao_TK-46_009928	sp|A0A100IM63|CYPE5_ASPNG	47.732	1058	521	13	19	1058	7	1050	0.0	959	1059	1050	98	Self-sufficient cytochrome P450 monooxygenase CYP505E5 OS=Aspergillus niger OX=5061 GN=CYP505E5 PE=1 SV=1
OG0012523|Ao_TK-46_009928	sp|G7XMT1|CYPE5_ASPKW	47.448	1058	524	13	19	1058	7	1050	0.0	958	1059	1050	98	Self-sufficient cytochrome P450 monooxygenase CYP505E5 OS=Aspergillus kawachii (strain NBRC 4308) OX=1033177 GN=CYP505E5 PE=1 SV=1
OG0012523|Ao_TK-46_009928	sp|A2QLV1|CYPE1_ASPNC	46.869	1054	536	11	19	1058	35	1078	0.0	948	1059	1091	98	Self-sufficient cytochrome P450 monooxygenase CYP505E1 OS=Aspergillus niger (strain ATCC MYA-4892 / CBS 513.88 / FGSC A1513) OX=425011 GN=CYP505E1 PE=1 SV=1
OG0012523|Ao_TK-46_009928	sp|Q0D1W9|CYPE3_ASPTN	46.981	1060	535	12	14	1058	3	1050	0.0	941	1059	1050	99	Self-sufficient cytochrome P450 monooxygenase CYP505E3 OS=Aspergillus terreus (strain NIH 2624 / FGSC A1156) OX=341663 GN=CYP505E3 PE=1 SV=1
OG0012549|Ao_100-8_002479	sp|P50161|AFLM_ASPPU	99.618	262	1	0	1	262	1	262	0.0	499	262	262	100	Versicolorin reductase 1 OS=Aspergillus parasiticus (strain ATCC 56775 / NRRL 5862 / SRRC 143 / SU-1) OX=1403190 GN=aflM PE=1 SV=2
OG0012549|Ao_100-8_002479	sp|Q00791|STCU_EMENI	91.188	261	23	0	2	262	4	264	1.28e-167	462	262	264	99	Versicolorin reductase stcU OS=Emericella nidulans (strain FGSC A4 / ATCC 38163 / CBS 112.46 / NRRL 194 / M139) OX=227321 GN=stcU PE=2 SV=2
OG0012549|Ao_100-8_002479	sp|A0A2I1C3T5|NSRJ_ASPN1	68.627	255	80	0	6	260	9	263	9.55e-111	318	262	264	97	Short chain dehydrogenase/reductase nsrJ OS=Aspergillus novofumigatus (strain IBT 16806) OX=1392255 GN=nsrJ PE=1 SV=1
OG0012549|Ao_100-8_002479	sp|Q5BH34|MDPC_EMENI	66.797	256	85	0	5	260	9	264	4.98e-110	316	262	265	98	Short chain dehydrogenase mdpC OS=Emericella nidulans (strain FGSC A4 / ATCC 38163 / CBS 112.46 / NRRL 194 / M139) OX=227321 GN=mdpC PE=1 SV=1
OG0012549|Ao_100-8_002479	sp|A0A1L9WLH9|AACUN_ASPA1	69.685	254	77	0	7	260	10	263	1.66e-109	315	262	264	97	Short chain dehydrogenase/reductase AacuN OS=Aspergillus aculeatus (strain ATCC 16872 / CBS 172.66 / WB 5094) OX=690307 GN=AacuN PE=1 SV=1
OG0012550|Ao_BP2-1_011689	sp|Q6UEG2|AFLN_ASPPU	90.835	491	32	3	38	519	1	487	0.0	901	547	492	88	Cytochrome P450 monooxygenase aflN OS=Aspergillus parasiticus (strain ATCC 56775 / NRRL 5862 / SRRC 143 / SU-1) OX=1403190 GN=aflN PE=3 SV=1
OG0012550|Ao_BP2-1_011689	sp|Q00714|STCS_EMENI	70.842	487	131	2	38	518	1	482	0.0	719	547	488	88	Cytochrome P450 monooxygenase stcS OS=Emericella nidulans (strain FGSC A4 / ATCC 38163 / CBS 112.46 / NRRL 194 / M139) OX=227321 GN=stcS PE=2 SV=2
OG0012550|Ao_BP2-1_011689	sp|A0A1L9WQW4|ACRF_ASPA1	30.480	479	292	11	59	508	8	474	3.84e-60	205	547	494	82	Cytochrome P450 monooxygenase acrF OS=Aspergillus aculeatus (strain ATCC 16872 / CBS 172.66 / WB 5094) OX=690307 GN=acrF PE=2 SV=1
OG0012550|Ao_BP2-1_011689	sp|Q2U0K0|HEPD_ASPOR	32.738	168	98	5	327	490	322	478	1.91e-15	77.0	547	500	30	Cytochrome P450 monooxygenase hepD OS=Aspergillus oryzae (strain ATCC 42149 / RIB 40) OX=510516 GN=hepD PE=3 SV=1
OG0012550|Ao_BP2-1_011689	sp|A2QLV1|CYPE1_ASPNC	24.931	361	241	11	131	484	121	458	4.36e-15	76.6	547	1091	65	Self-sufficient cytochrome P450 monooxygenase CYP505E1 OS=Aspergillus niger (strain ATCC MYA-4892 / CBS 513.88 / FGSC A1513) OX=425011 GN=CYP505E1 PE=1 SV=1
OG0012552|Ao_100-8_002484	sp|Q9UW95|AFLL_ASPPU	96.800	500	16	0	1	500	1	500	0.0	1014	500	500	100	Versicolorin B desaturase OS=Aspergillus parasiticus (strain ATCC 56775 / NRRL 5862 / SRRC 143 / SU-1) OX=1403190 GN=aflL PE=1 SV=1
OG0012552|Ao_100-8_002484	sp|Q00707|STCL_EMENI	80.769	494	93	1	1	492	1	494	0.0	845	500	496	98	Versicolorin B desaturase stcL OS=Emericella nidulans (strain FGSC A4 / ATCC 38163 / CBS 112.46 / NRRL 194 / M139) OX=227321 GN=stcL PE=1 SV=2
OG0012552|Ao_100-8_002484	sp|Q12609|STCF_EMENI	40.881	477	268	7	23	494	16	483	1.49e-119	358	500	483	94	Cytochrome P450 monooxygenase stcF OS=Emericella nidulans (strain FGSC A4 / ATCC 38163 / CBS 112.46 / NRRL 194 / M139) OX=227321 GN=stcF PE=2 SV=3
OG0012552|Ao_100-8_002484	sp|Q2UEL1|ASTJ_ASPOR	38.477	499	290	10	8	498	10	499	9.38e-115	346	500	500	98	Cytochrome P450 monooxygenase astJ OS=Aspergillus oryzae (strain ATCC 42149 / RIB 40) OX=510516 GN=astJ PE=2 SV=1
OG0012552|Ao_100-8_002484	sp|Q2UPC4|ACLL_ASPOR	40.365	493	281	7	3	490	2	486	1.67e-113	342	500	490	98	Cytochrome P450 monooxygenase aclL OS=Aspergillus oryzae (strain ATCC 42149 / RIB 40) OX=510516 GN=aclL PE=3 SV=1
OG0012554|Ao_100-8_002486	sp|Q9P8Z9|AVFA_ASPFN	89.007	282	31	0	1	282	1	282	0.0	501	282	282	100	Averufin oxidase A OS=Aspergillus flavus (strain ATCC 200026 / FGSC A1120 / IAM 13836 / NRRL 3357 / JCM 12722 / SRRC 167) OX=332952 GN=avfA PE=3 SV=1
OG0012554|Ao_100-8_002486	sp|Q12437|AFLI_ASPPU	86.879	282	37	0	1	282	1	282	6.40e-178	489	282	285	100	Averufin oxidase A OS=Aspergillus parasiticus (strain ATCC 56775 / NRRL 5862 / SRRC 143 / SU-1) OX=1403190 GN=aflI PE=2 SV=2
OG0012554|Ao_100-8_002486	sp|Q00710|STCO_EMENI	55.357	280	106	4	1	265	1	276	2.25e-97	286	282	297	94	Averufin oxidase stcO OS=Emericella nidulans (strain FGSC A4 / ATCC 38163 / CBS 112.46 / NRRL 194 / M139) OX=227321 GN=stcO PE=2 SV=1
OG0012554|Ao_100-8_002486	sp|C8VQ62|MDPK_EMENI	32.489	237	150	6	1	236	3	230	4.00e-30	112	282	265	84	Oxidoreductase mdpK OS=Emericella nidulans (strain FGSC A4 / ATCC 38163 / CBS 112.46 / NRRL 194 / M139) OX=227321 GN=mdpK PE=2 SV=1
OG0012554|Ao_100-8_002486	sp|Q00713|STCQ_EMENI	33.471	242	147	8	1	238	1	232	7.20e-23	93.2	282	274	84	Oxidoreductase stcQ OS=Emericella nidulans (strain FGSC A4 / ATCC 38163 / CBS 112.46 / NRRL 194 / M139) OX=227321 GN=stcQ PE=2 SV=1
OG0012555|Ao_100-8_002487	sp|Q9P900|OMTB_ASPFN	94.560	386	21	0	1	386	1	386	0.0	759	386	386	100	Demethylsterigmatocystin 6-O-methyltransferase OS=Aspergillus flavus (strain ATCC 200026 / FGSC A1120 / IAM 13836 / NRRL 3357 / JCM 12722 / SRRC 167) OX=332952 GN=omtB PE=3 SV=1
OG0012555|Ao_100-8_002487	sp|Q9UQY0|AFLO_ASPPU	94.041	386	23	0	1	386	1	386	0.0	754	386	386	100	Demethylsterigmatocystin 6-O-methyltransferase OS=Aspergillus parasiticus (strain ATCC 56775 / NRRL 5862 / SRRC 143 / SU-1) OX=1403190 GN=aflO PE=1 SV=2
OG0012555|Ao_100-8_002487	sp|P9WEP8|STCP_EMENI	73.039	204	55	0	181	384	1	204	3.50e-114	329	386	204	53	Demethylsterigmatocystin 6-O-methyltransferase stcP OS=Emericella nidulans (strain FGSC A4 / ATCC 38163 / CBS 112.46 / NRRL 194 / M139) OX=227321 PE=2 SV=1
OG0012555|Ao_100-8_002487	sp|B8NJH3|LEPI_ASPFN	40.599	367	211	3	6	365	1	367	3.85e-94	285	386	387	93	O-methyltransferase lepI OS=Aspergillus flavus (strain ATCC 200026 / FGSC A1120 / IAM 13836 / NRRL 3357 / JCM 12722 / SRRC 167) OX=332952 GN=lepI PE=1 SV=1
OG0012555|Ao_100-8_002487	sp|A0A0C1E5A5|UCDC_ASPUT	37.466	363	223	3	22	382	17	377	5.22e-84	259	386	380	94	O-methyltransferase ucdC OS=Aspergillus ustus OX=40382 GN=ucdC PE=1 SV=1
OG0012556|Ao_TK-68_006096	sp|P55790|OMTA_ASPFN	95.550	427	10	1	1	427	1	418	0.0	834	427	418	100	Sterigmatocystin 8-O-methyltransferase OS=Aspergillus flavus (strain ATCC 200026 / FGSC A1120 / IAM 13836 / NRRL 3357 / JCM 12722 / SRRC 167) OX=332952 GN=omtA PE=3 SV=1
OG0012556|Ao_TK-68_006096	sp|Q12120|AFLP_ASPPU	95.082	427	12	1	1	427	1	418	0.0	827	427	418	100	Sterigmatocystin 8-O-methyltransferase OS=Aspergillus parasiticus (strain ATCC 56775 / NRRL 5862 / SRRC 143 / SU-1) OX=1403190 GN=aflP PE=1 SV=1
OG0012556|Ao_TK-68_006096	sp|Q4WED7|XANE_ASPFU	44.643	392	201	3	43	427	49	431	2.74e-116	345	427	431	90	O-methyltransferase xanE OS=Aspergillus fumigatus (strain ATCC MYA-4609 / CBS 101355 / FGSC A1100 / Af293) OX=330879 GN=xanE PE=3 SV=1
OG0012556|Ao_TK-68_006096	sp|Q5AR57|ASQN_EMENI	32.203	295	182	7	127	416	1	282	5.73e-40	142	427	289	68	O-methyltransferase asqN OS=Emericella nidulans (strain FGSC A4 / ATCC 38163 / CBS 112.46 / NRRL 194 / M139) OX=227321 GN=asqN PE=3 SV=1
OG0012556|Ao_TK-68_006096	sp|Q0CJD1|PGMB_ASPTN	32.500	320	160	9	115	403	41	335	2.32e-37	137	427	357	68	O-methyltransferase pgmB OS=Aspergillus terreus (strain NIH 2624 / FGSC A1156) OX=341663 GN=pgmB PE=1 SV=1
OG0012739|Ao_100-8_011955	sp|Q2U0J5|HEPR_ASPOR	100.000	235	0	0	1	235	1	235	2.42e-178	487	235	235	100	Transcription factor hepR OS=Aspergillus oryzae (strain ATCC 42149 / RIB 40) OX=510516 GN=hepR PE=4 SV=1
