## Supplementary Data S1 for "The automated eukaryotic pangenome pipeline EukPan reveals accessory genome differentiation beyond core-gene phylogeny in *Aspergillus oryzae*": high_evidence_functional_matches.tsv

comparison	orthogroup	group_present	nongroup_present	reviewed_top_hit	identity_pct	query_coverage_pct	rib40_display_name	evidence	supporting_doi	literature_anchor	supporting_reviewed_hit	supporting_identity_pct	supporting_query_coverage_pct	evidence_note
group-A-depleted	OG0012549	0/33	90/90	aflM/ver-1	99.6	100	arp2	high	10.1128/aem.62.12.4568-4575.1996	aflM/ver-1				Functional evidence concerns the cited homolog, not the protein of the study strain; see supporting DOI and original BLASTP hits.
group-A-depleted	OG0012550	0/33	90/90	aflN	90.8	88	aflN-like	high	10.3390/toxins13110831	aflN				Functional evidence concerns the cited homolog, not the protein of the study strain; see supporting DOI and original BLASTP hits.
group-A-depleted	OG0012552	0/33	90/90	aflL	96.8	100	aflL-like	high	10.1074/jbc.272.3.1589	StcL from A. nidulans	Q00707	80.769	98	Gene inactivation and precursor-feeding experiments on StcL; not a direct functional test of the top AflL hit.
group-A-depleted	OG0012554	0/33	90/90	avfA	89.0	100	tpcG	high	10.1016/S0378-1119(00)00126-8	avfA				Functional evidence concerns the cited homolog, not the protein of the study strain; see supporting DOI and original BLASTP hits.
group-A-depleted	OG0012555	0/33	90/90	omtB	94.6	100	omtB-like	high	10.1128/AEM.65.11.4987-4994.1999;10.1016/S0378-1119(00)00126-8	DmtA/OmtB/AflO from A. parasiticus	Q9UQY0	94.041	100	Purified O-methyltransferase I linked to dmtA by N-terminal sequencing and genomic/cDNA cloning.
group-A-depleted	OG0012556	0/33	90/90	omtA	95.6	100	omtA-like	high	10.1128/aem.59.11.3564-3571.1993	OmtA/AflP from A. parasiticus	Q12120	95.082	100	Purified O-methyltransferase linked to cloned cDNA; top reviewed hit is from A. flavus.
group-A-depleted	OG0012523	0/33	90/90	CYP505C3	97.3	99	CYP505C3	high	10.1007/s00203-010-0562-z;10.1007/s00253-022-12329-8	CYP505C3				Functional evidence concerns the cited homolog, not the protein of the study strain; see supporting DOI and original BLASTP hits.
group-A-depleted	OG0012739	0/33	82/90	HepR	100	100	HepR	high	10.1080/09168451.2018.1549934	HepR				Functional evidence concerns the cited homolog, not the protein of the study strain; see supporting DOI and original BLASTP hits.
