## Supplementary Data S1 for "The automated eukaryotic pangenome pipeline EukPan reveals accessory genome differentiation beyond core-gene phylogeny in *Aspergillus oryzae*": RIB40_regions_vs_TK34_megablast.tsv

C1__NC_036435.1__1353936_1402874	BIZM01000002.1	99.170	16620	104	5	32323	48939	370358	386946	0.0	29896	48939	1053275
C1__NC_036435.1__1353936_1402874	BIZM01000002.1	98.215	10475	121	17	1	10450	351136	361569	0.0	18247	48939	1053275
C1__NC_036435.1__1353936_1402874	BIZM01000002.1	99.164	8850	25	12	10465	19298	361542	370358	0.0	15887	48939	1053275
C2__NC_036435.1__3855108_3909383	BIZM01000008.1	99.697	20144	36	6	34153	54276	307135	327273	0.0	36838	54276	740507
C2__NC_036435.1__3855108_3909383	BIZM01000008.1	99.899	13861	14	0	1	13861	293277	307137	0.0	25519	54276	740507
C3__NC_036436.1__1375268_1428257	BIZM01000014.1	95.460	10023	407	32	9142	19136	206235	216237	0.0	15945	52990	1146022
C3__NC_036436.1__1375268_1428257	BIZM01000014.1	99.596	7421	29	1	45570	52990	239571	246990	0.0	13537	52990	1146022
C3__NC_036436.1__1375268_1428257	BIZM01000014.1	96.457	7027	192	28	38585	45573	232499	239506	0.0	11544	52990	1146022
C3__NC_036436.1__1375268_1428257	BIZM01000014.1	98.924	2696	27	1	1	2694	197271	199966	0.0	4817	52990	1146022
C3__NC_036436.1__1375268_1428257	BIZM01000014.1	94.733	2943	117	15	34400	37336	228374	231284	0.0	4542	52990	1146022
C3__NC_036436.1__1375268_1428257	BIZM01000014.1	96.714	1187	39	0	37324	38510	231319	232505	0.0	1977	52990	1146022
C3__NC_036436.1__1375268_1428257	BIZM01000014.1	92.105	760	50	7	33655	34406	226228	226985	0.0	1062	52990	1146022
C4__NC_036436.1__5936467_6015514	BIZM01000021.1	99.667	19528	52	7	1	19525	33722	53239	0.0	35689	79048	310668
C4__NC_036436.1__5936467_6015514	BIZM01000021.1	98.577	12297	146	7	66768	79048	59235	71518	0.0	21712	79048	310668
C4__NC_036436.1__5936467_6015514	BIZM01000021.1	97.185	4582	84	8	62171	66724	54678	59242	0.0	7705	79048	310668
C4__NC_036436.1__5936467_6015514	BIZM01000021.1	98.497	1264	19	0	60907	62170	53240	54503	0.0	2230	79048	310668
C4__NC_036436.1__5936467_6015514	BIZM01000026.1	96.721	122	2	2	39396	39516	216378	216258	3.42e-49	202	79048	740577
C4__NC_036436.1__5936467_6015514	BIZM01000026.1	95.495	111	5	0	39404	39514	291995	291885	5.77e-42	178	79048	740577
C4__NC_036436.1__5936467_6015514	BIZM01000026.1	95.495	111	5	0	39404	39514	312117	312007	5.77e-42	178	79048	740577
C4__NC_036436.1__5936467_6015514	BIZM01000026.1	94.495	109	6	0	39406	39514	355614	355722	3.47e-39	169	79048	740577
C4__NC_036436.1__5936467_6015514	BIZM01000076.1	97.297	111	3	0	39404	39514	1446582	1446472	2.67e-45	189	79048	2262694
C4__NC_036436.1__5936467_6015514	BIZM01000076.1	96.364	110	4	0	39404	39513	2071020	2070911	4.46e-43	182	79048	2262694
C4__NC_036436.1__5936467_6015514	BIZM01000076.1	95.495	111	5	0	39404	39514	2129858	2129968	5.77e-42	178	79048	2262694
C4__NC_036436.1__5936467_6015514	BIZM01000022.1	97.297	111	3	0	39404	39514	1487247	1487357	2.67e-45	189	79048	2232492
C4__NC_036436.1__5936467_6015514	BIZM01000011.1	96.429	112	4	0	39404	39515	1434066	1433955	3.45e-44	185	79048	1435336
C4__NC_036436.1__5936467_6015514	BIZM01000038.1	95.495	111	5	0	39404	39514	13233	13343	5.77e-42	178	79048	246284
C4__NC_036436.1__5936467_6015514	BIZM01000079.1	94.690	113	5	1	39404	39515	148045	147933	7.46e-41	174	79048	746784
C4__NC_036436.1__5936467_6015514	BIZM01000001.1	90.991	111	9	1	39404	39514	117062	116953	4.52e-33	148	79048	932827
C5__NC_036437.1__1150838_1195766	BIZM01000022.1	99.153	20191	148	9	24754	44929	1038173	1058355	0.0	36317	44929	2232492
C5__NC_036437.1__1150838_1195766	BIZM01000022.1	98.864	19014	200	9	1	19004	1019171	1038178	0.0	33901	44929	2232492
C5__NC_036437.1__1150838_1195766	BIZM01000014.1	97.183	71	2	0	38312	38382	84807	84877	5.60e-25	121	44929	1146022
C6__NC_036437.1__5031763_5085945	BIZM01000030.1	99.286	13862	99	0	1	13862	103975	117836	0.0	25050	54183	122724
C6__NC_036437.1__5031763_5085945	BIZM01000030.1	98.790	4711	57	0	13864	18574	117865	122575	0.0	8384	54183	122724
C7__NC_036438.1__4839363_4886494	BIZM01000042.1	99.767	18924	34	2	1	18923	1182304	1201218	0.0	34694	47132	1201218
C8__NC_036439.1__2574871_2623834	BIZM01000051.1	99.354	15940	101	2	1	15940	292991	308928	0.0	28864	48964	454744
C8__NC_036439.1__2574871_2623834	BIZM01000051.1	99.516	14880	61	8	34089	48964	318656	333528	0.0	27069	48964	454744
C8__NC_036439.1__2574871_2623834	BIZM01000051.1	96.559	3051	95	3	30981	34030	315622	318663	0.0	5044	48964	454744
C8__NC_036439.1__2574871_2623834	BIZM01000051.1	99.378	2731	16	1	15934	18663	312895	315625	0.0	4948	48964	454744
C8__NC_036439.1__2574871_2623834	BIZM01000056.1	94.340	106	2	4	13482	13584	20866	20762	1.29e-36	159	48964	346975
C8__NC_036439.1__2574871_2623834	BIZM01000001.1	98.851	87	0	1	13492	13578	277964	277879	6.02e-35	154	48964	932827
C8__NC_036439.1__2574871_2623834	BIZM01000001.1	95.652	92	2	2	13491	13580	888996	888905	1.01e-32	147	48964	932827
C8__NC_036439.1__2574871_2623834	BIZM01000079.1	98.837	86	0	1	13492	13577	433022	432938	2.17e-34	152	48964	746784
C8__NC_036439.1__2574871_2623834	BIZM01000033.1	100.000	82	0	0	13492	13573	1454068	1453987	2.17e-34	152	48964	1738434
C8__NC_036439.1__2574871_2623834	BIZM01000022.1	94.000	100	5	1	13491	13589	1508045	1507946	7.79e-34	150	48964	2232492
C8__NC_036439.1__2574871_2623834	BIZM01000057.1	94.000	100	1	3	13492	13589	173864	173768	1.01e-32	147	48964	973027
C8__NC_036439.1__2574871_2623834	BIZM01000055.1	93.878	98	5	1	13492	13588	503165	503262	1.01e-32	147	48964	1164361
C8__NC_036439.1__2574871_2623834	BIZM01000055.1	94.681	94	4	1	13488	13580	162445	162352	3.62e-32	145	48964	1164361
C8__NC_036439.1__2574871_2623834	BIZM01000062.1	98.780	82	0	1	13492	13572	1143217	1143298	3.62e-32	145	48964	1485469
C8__NC_036439.1__2574871_2623834	BIZM01000017.1	94.681	94	3	2	13489	13580	403912	404005	3.62e-32	145	48964	601877
C8__NC_036439.1__2574871_2623834	BIZM01000023.1	97.619	84	1	1	13491	13573	17904	17987	1.30e-31	143	48964	58937
C8__NC_036439.1__2574871_2623834	BIZM01000048.1	100.000	73	0	0	13492	13564	78157	78229	2.18e-29	135	48964	359879
C8__NC_036439.1__2574871_2623834	BIZM01000081.1	100.000	72	0	0	13493	13564	543560	543631	7.84e-29	134	48964	1139956
C9__NC_036440.1__878655_958482	BIZM01000057.1	99.854	19166	22	4	60665	79828	936099	955260	0.0	35233	79828	973027
C9__NC_036440.1__878655_958482	BIZM01000057.1	99.573	12871	55	0	1	12871	908975	921845	0.0	23464	79828	973027
C9__NC_036440.1__878655_958482	BIZM01000057.1	98.869	7336	73	6	12867	20193	928774	936108	0.0	13079	79828	973027
C9__NC_036440.1__878655_958482	BIZM01000057.1	97.794	136	1	2	13189	13322	623439	623574	1.23e-58	233	79828	973027
C9__NC_036440.1__878655_958482	BIZM01000057.1	97.778	135	0	3	13189	13320	21255	21389	1.59e-57	230	79828	973027
C9__NC_036440.1__878655_958482	BIZM01000073.1	94.872	156	4	4	13189	13341	176080	175926	7.33e-61	241	79828	399718
C9__NC_036440.1__878655_958482	BIZM01000073.1	95.890	146	3	3	13188	13332	48177	48034	1.23e-58	233	79828	399718
C9__NC_036440.1__878655_958482	BIZM01000073.1	95.804	143	5	1	13193	13335	123588	123447	1.59e-57	230	79828	399718
C9__NC_036440.1__878655_958482	BIZM01000073.1	99.213	127	0	1	13192	13318	29610	29485	5.70e-57	228	79828	399718
C9__NC_036440.1__878655_958482	BIZM01000013.1	97.163	141	4	0	13193	13333	391702	391562	2.64e-60	239	79828	752718
C9__NC_036440.1__878655_958482	BIZM01000013.1	97.163	141	3	1	13189	13329	82945	83084	9.48e-60	237	79828	752718
C9__NC_036440.1__878655_958482	BIZM01000013.1	96.503	143	3	2	13189	13329	175587	175729	3.41e-59	235	79828	752718
C9__NC_036440.1__878655_958482	BIZM01000013.1	97.122	139	2	2	13189	13325	518909	518771	1.23e-58	233	79828	752718
C9__NC_036440.1__878655_958482	BIZM01000013.1	95.270	148	3	4	13194	13339	474879	475024	4.41e-58	231	79828	752718
C9__NC_036440.1__878655_958482	BIZM01000013.1	98.473	131	1	1	13194	13324	153036	152907	1.59e-57	230	79828	752718
C9__NC_036440.1__878655_958482	BIZM01000013.1	95.205	146	3	3	13189	13332	37746	37603	5.70e-57	228	79828	752718
C9__NC_036440.1__878655_958482	BIZM01000013.1	98.450	129	1	1	13194	13322	209402	209529	2.05e-56	226	79828	752718
C9__NC_036440.1__878655_958482	BIZM01000013.1	96.350	137	3	1	13189	13323	65145	65009	7.38e-56	224	79828	752718
C9__NC_036440.1__878655_958482	BIZM01000013.1	96.296	135	3	2	13194	13328	157272	157140	9.55e-55	220	79828	752718
C9__NC_036440.1__878655_958482	BIZM01000013.1	92.683	82	4	2	13258	13339	276698	276619	1.29e-23	117	79828	752718
C9__NC_036440.1__878655_958482	BIZM01000051.1	92.771	166	9	3	12754	12918	404954	404791	9.48e-60	237	79828	454744
C9__NC_036440.1__878655_958482	BIZM01000051.1	96.104	77	1	1	13189	13263	432239	432315	7.70e-26	124	79828	454744
C9__NC_036440.1__878655_958482	BIZM01000099.1	92.262	168	10	3	13189	13353	26531	26698	3.41e-59	235	79828	902471
C9__NC_036440.1__878655_958482	BIZM01000062.1	92.308	169	8	5	13174	13338	726821	726654	3.41e-59	235	79828	1485469
C9__NC_036440.1__878655_958482	BIZM01000062.1	98.485	132	1	1	13188	13318	1311307	1311438	4.41e-58	231	79828	1485469
C9__NC_036440.1__878655_958482	BIZM01000062.1	97.638	127	2	1	13194	13320	654501	654626	1.23e-53	217	79828	1485469
C9__NC_036440.1__878655_958482	BIZM01000040.1	97.143	140	2	1	13188	13325	252005	251866	3.41e-59	235	79828	457349
C9__NC_036440.1__878655_958482	BIZM01000040.1	98.438	128	1	1	13193	13320	304718	304844	7.38e-56	224	79828	457349
C9__NC_036440.1__878655_958482	BIZM01000040.1	97.674	129	2	1	13194	13322	281866	281739	9.55e-55	220	79828	457349
C9__NC_036440.1__878655_958482	BIZM01000031.1	97.810	137	1	2	13189	13323	344140	344276	3.41e-59	235	79828	630683
C9__NC_036440.1__878655_958482	BIZM01000045.1	98.496	133	1	1	13188	13320	492786	492917	1.23e-58	233	79828	996868
C9__NC_036440.1__878655_958482	BIZM01000045.1	97.015	134	3	1	13188	13320	539528	539661	7.38e-56	224	79828	996868
C9__NC_036440.1__878655_958482	BIZM01000045.1	97.143	70	2	0	13194	13263	981706	981637	3.58e-24	119	79828	996868
C9__NC_036440.1__878655_958482	BIZM01000045.1	96.970	66	2	0	13253	13318	614314	614249	5.99e-22	111	79828	996868
C9__NC_036440.1__878655_958482	BIZM01000019.1	96.479	142	3	2	13188	13328	1475600	1475740	1.23e-58	233	79828	1574408
C9__NC_036440.1__878655_958482	BIZM01000032.1	96.454	141	4	1	13192	13332	557377	557238	4.41e-58	231	79828	606976
C9__NC_036440.1__878655_958482	BIZM01000004.1	99.219	128	1	0	13193	13320	90359	90232	4.41e-58	231	79828	206659
C9__NC_036440.1__878655_958482	BIZM01000001.1	99.225	129	0	1	13189	13317	225490	225617	4.41e-58	231	79828	932827
C9__NC_036440.1__878655_958482	BIZM01000001.1	97.744	133	2	1	13189	13320	274718	274850	5.70e-57	228	79828	932827
C9__NC_036440.1__878655_958482	BIZM01000001.1	93.836	146	5	4	13186	13328	409492	409636	1.23e-53	217	79828	932827
C9__NC_036440.1__878655_958482	BIZM01000076.1	97.761	134	2	1	13188	13320	1089234	1089101	1.59e-57	230	79828	2262694
C9__NC_036440.1__878655_958482	BIZM01000076.1	95.775	142	4	2	13189	13328	602273	602132	5.70e-57	228	79828	2262694
C9__NC_036440.1__878655_958482	BIZM01000060.1	97.761	134	1	1	13189	13320	444738	444871	1.59e-57	230	79828	569294
C9__NC_036440.1__878655_958482	BIZM01000060.1	100.000	65	0	0	13258	13322	307232	307296	9.96e-25	121	79828	569294
C9__NC_036440.1__878655_958482	BIZM01000029.1	98.473	131	1	1	13190	13320	441873	441744	1.59e-57	230	79828	458332
C9__NC_036440.1__878655_958482	BIZM01000043.1	97.037	135	2	2	13194	13327	35535	35402	2.05e-56	226	79828	155677
C9__NC_036440.1__878655_958482	BIZM01000042.1	99.206	126	0	1	13193	13318	1051694	1051570	2.05e-56	226	79828	1201218
C9__NC_036440.1__878655_958482	BIZM01000042.1	93.939	132	7	1	13194	13325	752172	752302	4.47e-48	198	79828	1201218
C9__NC_036440.1__878655_958482	BIZM01000042.1	91.667	144	9	3	12776	12918	1003833	1003974	1.61e-47	196	79828	1201218
C9__NC_036440.1__878655_958482	BIZM01000050.1	92.500	160	7	4	13164	13320	13077	12920	7.38e-56	224	79828	223310
C9__NC_036440.1__878655_958482	BIZM01000014.1	91.975	162	10	3	12758	12918	820320	820161	7.38e-56	224	79828	1146022
C9__NC_036440.1__878655_958482	BIZM01000075.1	97.692	130	2	1	13188	13317	260014	259886	2.65e-55	222	79828	382995
C9__NC_036440.1__878655_958482	BIZM01000079.1	96.296	135	4	1	13189	13322	576763	576897	9.55e-55	220	79828	746784
C9__NC_036440.1__878655_958482	BIZM01000077.1	98.413	126	1	1	13194	13319	149912	149788	9.55e-55	220	79828	229852
C9__NC_036440.1__878655_958482	BIZM01000077.1	93.617	141	9	0	12778	12918	149361	149221	5.74e-52	211	79828	229852
C9__NC_036440.1__878655_958482	BIZM01000002.1	99.187	123	0	1	13199	13320	218882	219004	9.55e-55	220	79828	1053275
C9__NC_036440.1__878655_958482	BIZM01000011.1	92.414	145	8	3	12777	12920	192088	191946	9.61e-50	204	79828	1435336
C9__NC_036440.1__878655_958482	BIZM01000026.1	94.656	131	6	1	13194	13324	623172	623043	3.46e-49	202	79828	740577
C9__NC_036440.1__878655_958482	BIZM01000080.1	98.611	72	0	1	13192	13263	5794	5724	2.14e-26	126	79828	304606
C9__NC_036440.1__878655_958482	BIZM01000052.1	97.260	73	1	1	13256	13328	40	111	2.77e-25	122	79828	279814
C9__NC_036440.1__878655_958482	BIZM01000028.1	98.438	64	1	0	13257	13320	600158	600095	1.67e-22	113	79828	1067936
C9__NC_036440.1__878655_958482	BIZM01000081.1	98.361	61	1	0	13259	13319	583778	583718	7.75e-21	108	79828	1139956
C10__NC_036440.1__2278686_2327507	BIZM01000062.1	97.890	18107	353	24	30734	48822	587063	605158	0.0	31294	48822	1485469
C10__NC_036440.1__2278686_2327507	BIZM01000062.1	99.014	11151	94	7	5065	16206	575923	587066	0.0	19968	48822	1485469
C10__NC_036440.1__2278686_2327507	BIZM01000062.1	98.257	4819	80	3	1	4818	571113	575928	0.0	8431	48822	1485469
C10__NC_036440.1__2278686_2327507	BIZM01000045.1	95.876	97	3	1	37801	37897	556879	556784	1.67e-35	156	48822	996868
C10__NC_036440.1__2278686_2327507	BIZM01000052.1	94.898	98	4	1	37800	37896	165244	165341	2.16e-34	152	48822	279814
C10__NC_036440.1__2278686_2327507	BIZM01000022.1	95.789	95	3	1	37802	37896	362968	362875	2.16e-34	152	48822	2232492
C10__NC_036440.1__2278686_2327507	BIZM01000022.1	96.552	87	3	0	37807	37893	361176	361262	3.61e-32	145	48822	2232492
C10__NC_036440.1__2278686_2327507	BIZM01000022.1	93.684	95	3	2	37802	37896	362086	361995	1.68e-30	139	48822	2232492
C10__NC_036440.1__2278686_2327507	BIZM01000006.1	95.556	90	3	1	37809	37897	251803	251892	1.30e-31	143	48822	552159
C10__NC_036440.1__2278686_2327507	BIZM01000029.1	95.455	88	4	0	37808	37895	449678	449591	4.67e-31	141	48822	458332
C10__NC_036440.1__2278686_2327507	BIZM01000055.1	93.478	92	5	1	37807	37897	837299	837390	2.17e-29	135	48822	1164361
C11__NC_036440.1__3793652_3837182	BIZM01000073.1	98.244	11790	187	5	7203	18973	161396	173184	0.0	20607	43531	399718
C11__NC_036440.1__3793652_3837182	BIZM01000073.1	99.269	5469	39	1	1	5469	154374	159841	0.0	9877	43531	399718
C11__NC_036440.1__3793652_3837182	BIZM01000073.1	99.294	2834	20	0	26704	29537	173179	176012	0.0	5123	43531	399718
C11__NC_036440.1__3793652_3837182	BIZM01000073.1	97.556	1555	37	1	5498	7051	159841	161395	0.0	2660	43531	399718
C11__NC_036440.1__3793652_3837182	BIZM01000073.1	97.403	77	2	0	29461	29537	48034	48110	2.51e-28	132	43531	399718
C11__NC_036440.1__3793652_3837182	BIZM01000073.1	93.827	81	3	2	29458	29537	123447	123526	5.43e-25	121	43531	399718
C11__NC_036440.1__3793652_3837182	BIZM01000073.1	100.000	63	0	0	29475	29537	29485	29547	7.02e-24	117	43531	399718
C11__NC_036440.1__3793652_3837182	BIZM01000065.1	96.515	4161	122	12	39377	43531	2074	6217	0.0	6859	43531	13967
C11__NC_036440.1__3793652_3837182	BIZM01000065.1	94.286	805	40	5	31787	32588	1	802	0.0	1227	43531	13967
C11__NC_036440.1__3793652_3837182	BIZM01000064.1	99.887	3533	4	0	31787	35319	1	3533	0.0	6503	43531	3690
C11__NC_036440.1__3793652_3837182	BIZM01000052.1	98.214	112	0	2	29465	29576	110	1	3.15e-47	195	43531	279814
C11__NC_036440.1__3793652_3837182	BIZM01000060.1	97.959	98	2	0	29473	29570	307294	307197	5.32e-40	171	43531	569294
C11__NC_036440.1__3793652_3837182	BIZM01000060.1	100.000	66	0	0	29472	29537	444872	444807	1.51e-25	122	43531	569294
C11__NC_036440.1__3793652_3837182	BIZM01000079.1	100.000	81	0	0	29496	29576	746704	746784	6.92e-34	150	43531	746784
C11__NC_036440.1__3793652_3837182	BIZM01000079.1	100.000	63	0	0	29475	29537	576893	576831	7.02e-24	117	43531	746784
C11__NC_036440.1__3793652_3837182	BIZM01000057.1	95.294	85	1	3	29454	29537	929247	929165	2.51e-28	132	43531	973027
C11__NC_036440.1__3793652_3837182	BIZM01000057.1	100.000	66	0	0	29472	29537	21390	21325	1.51e-25	122	43531	973027
C11__NC_036440.1__3793652_3837182	BIZM01000057.1	100.000	65	0	0	29473	29537	623572	623508	5.43e-25	121	43531	973027
C11__NC_036440.1__3793652_3837182	BIZM01000002.1	95.181	83	2	2	29455	29537	219020	218940	9.02e-28	130	43531	1053275
C11__NC_036440.1__3793652_3837182	BIZM01000013.1	96.154	78	3	0	29460	29537	475017	474940	3.24e-27	128	43531	752718
C11__NC_036440.1__3793652_3837182	BIZM01000013.1	96.053	76	1	2	29464	29537	209538	209463	1.51e-25	122	43531	752718
C11__NC_036440.1__3793652_3837182	BIZM01000013.1	100.000	65	0	0	29473	29537	83075	83011	5.43e-25	121	43531	752718
C11__NC_036440.1__3793652_3837182	BIZM01000013.1	100.000	65	0	0	29473	29537	95471	95535	5.43e-25	121	43531	752718
C11__NC_036440.1__3793652_3837182	BIZM01000013.1	100.000	65	0	0	29473	29537	175720	175656	5.43e-25	121	43531	752718
C11__NC_036440.1__3793652_3837182	BIZM01000013.1	100.000	65	0	0	29473	29537	391575	391639	5.43e-25	121	43531	752718
C11__NC_036440.1__3793652_3837182	BIZM01000013.1	100.000	64	0	0	29474	29537	157148	157211	1.95e-24	119	43531	752718
C11__NC_036440.1__3793652_3837182	BIZM01000013.1	95.833	72	3	0	29464	29535	276627	276698	7.02e-24	117	43531	752718
C11__NC_036440.1__3793652_3837182	BIZM01000013.1	98.462	65	1	0	29473	29537	37613	37677	2.53e-23	115	43531	752718
C11__NC_036440.1__3793652_3837182	BIZM01000013.1	94.667	75	3	1	29464	29537	152901	152975	2.53e-23	115	43531	752718
C11__NC_036440.1__3793652_3837182	BIZM01000013.1	98.462	65	1	0	29473	29537	518777	518841	2.53e-23	115	43531	752718
C11__NC_036440.1__3793652_3837182	BIZM01000013.1	98.387	62	1	0	29473	29534	65012	65073	1.18e-21	110	43531	752718
C11__NC_036440.1__3793652_3837182	BIZM01000029.1	97.333	75	0	2	29465	29537	441734	441808	1.17e-26	126	43531	458332
C11__NC_036440.1__3793652_3837182	BIZM01000045.1	98.571	70	1	0	29468	29537	492922	492853	4.20e-26	124	43531	996868
C11__NC_036440.1__3793652_3837182	BIZM01000045.1	98.485	66	1	0	29472	29537	539662	539597	7.02e-24	117	43531	996868
C11__NC_036440.1__3793652_3837182	BIZM01000099.1	92.941	85	4	2	29454	29537	26683	26600	1.51e-25	122	43531	902471
C11__NC_036440.1__3793652_3837182	BIZM01000077.1	98.551	69	1	0	29469	29537	149783	149851	1.51e-25	122	43531	229852
C11__NC_036440.1__3793652_3837182	BIZM01000032.1	97.260	73	1	1	29465	29537	557243	557314	1.51e-25	122	43531	606976
C11__NC_036440.1__3793652_3837182	BIZM01000062.1	95.946	74	3	0	29464	29537	654635	654562	5.43e-25	121	43531	1485469
C11__NC_036440.1__3793652_3837182	BIZM01000062.1	91.765	85	5	2	29454	29537	726654	726737	7.02e-24	117	43531	1485469
C11__NC_036440.1__3793652_3837182	BIZM01000062.1	100.000	63	0	0	29475	29537	1311438	1311376	7.02e-24	117	43531	1485469
C11__NC_036440.1__3793652_3837182	BIZM01000040.1	100.000	65	0	0	29473	29537	251871	251935	5.43e-25	121	43531	457349
C11__NC_036440.1__3793652_3837182	BIZM01000040.1	97.143	70	2	0	29468	29537	304849	304780	1.95e-24	119	43531	457349
C11__NC_036440.1__3793652_3837182	BIZM01000040.1	98.462	65	1	0	29473	29537	281741	281805	2.53e-23	115	43531	457349
C11__NC_036440.1__3793652_3837182	BIZM01000001.1	97.222	72	0	2	29467	29537	409635	409565	5.43e-25	121	43531	932827
C11__NC_036440.1__3793652_3837182	BIZM01000001.1	100.000	62	0	0	29476	29537	225617	225556	2.53e-23	115	43531	932827
C11__NC_036440.1__3793652_3837182	BIZM01000001.1	98.462	65	1	0	29473	29537	274850	274786	2.53e-23	115	43531	932827
C11__NC_036440.1__3793652_3837182	BIZM01000046.1	98.507	67	1	0	33954	34020	185610	185544	1.95e-24	119	43531	206902
C11__NC_036440.1__3793652_3837182	BIZM01000031.1	100.000	64	0	0	29474	29537	344272	344209	1.95e-24	119	43531	630683
C11__NC_036440.1__3793652_3837182	BIZM01000019.1	100.000	64	0	0	29474	29537	1475732	1475669	1.95e-24	119	43531	1574408
C11__NC_036440.1__3793652_3837182	BIZM01000076.1	97.143	70	1	1	29469	29537	602135	602204	7.02e-24	117	43531	2262694
C11__NC_036440.1__3793652_3837182	BIZM01000076.1	97.059	68	2	0	29470	29537	1089098	1089165	2.53e-23	115	43531	2262694
C11__NC_036440.1__3793652_3837182	BIZM01000043.1	93.590	78	5	0	29460	29537	35397	35474	7.02e-24	117	43531	155677
C11__NC_036440.1__3793652_3837182	BIZM01000042.1	100.000	63	0	0	29475	29537	1051570	1051632	7.02e-24	117	43531	1201218
C11__NC_036440.1__3793652_3837182	BIZM01000028.1	98.485	66	1	0	29471	29536	600093	600158	7.02e-24	117	43531	1067936
C11__NC_036440.1__3793652_3837182	BIZM01000009.1	94.667	75	4	0	29468	29542	115989	116063	7.02e-24	117	43531	317953
C11__NC_036440.1__3793652_3837182	BIZM01000004.1	97.101	69	2	0	29469	29537	90228	90296	7.02e-24	117	43531	206659
C11__NC_036440.1__3793652_3837182	BIZM01000075.1	100.000	62	0	0	29476	29537	259886	259947	2.53e-23	115	43531	382995
C11__NC_036440.1__3793652_3837182	BIZM01000050.1	98.462	65	1	0	29473	29537	12920	12984	2.53e-23	115	43531	223310
C11__NC_036440.1__3793652_3837182	BIZM01000081.1	95.714	70	2	1	29469	29538	583713	583781	3.27e-22	111	43531	1139956
C12__NC_036441.1__5245_81362	BIZM01000075.1	99.079	9774	77	4	58616	68388	154	9915	0.0	17538	76118	382995
C12__NC_036441.1__5245_81362	BIZM01000075.1	95.638	5365	199	23	68358	73711	9834	15174	0.0	8578	76118	382995
C12__NC_036441.1__5245_81362	BIZM01000075.1	97.386	2410	63	0	73709	76118	15360	17769	0.0	4102	76118	382995
C12__NC_036441.1__5245_81362	BIZM01000075.1	100.000	128	0	0	19782	19909	260013	259886	9.04e-60	237	76118	382995
C12__NC_036441.1__5245_81362	BIZM01000073.1	93.902	164	7	3	19754	19917	176103	175943	5.40e-62	244	76118	399718
C12__NC_036441.1__5245_81362	BIZM01000073.1	97.794	136	2	1	19781	19916	48176	48042	1.17e-58	233	76118	399718
C12__NC_036441.1__5245_81362	BIZM01000073.1	100.000	123	0	0	19788	19910	29607	29485	5.44e-57	228	76118	399718
C12__NC_036441.1__5245_81362	BIZM01000073.1	97.059	136	1	1	19780	19912	123597	123462	1.96e-56	226	76118	399718
C12__NC_036441.1__5245_81362	BIZM01000076.1	92.771	166	8	4	19780	19942	602274	602110	9.04e-60	237	76118	2262694
C12__NC_036441.1__5245_81362	BIZM01000076.1	97.080	137	2	2	19780	19915	1089233	1089098	1.51e-57	230	76118	2262694
C12__NC_036441.1__5245_81362	BIZM01000060.1	98.507	134	2	0	19780	19913	444739	444872	9.04e-60	237	76118	569294
C12__NC_036441.1__5245_81362	BIZM01000060.1	100.000	63	0	0	19850	19912	307232	307294	1.23e-23	117	76118	569294
C12__NC_036441.1__5245_81362	BIZM01000057.1	98.507	134	1	1	19780	19912	623439	623572	3.25e-59	235	76118	973027
C12__NC_036441.1__5245_81362	BIZM01000057.1	94.702	151	4	4	19767	19916	929087	929234	4.20e-58	231	76118	973027
C12__NC_036441.1__5245_81362	BIZM01000057.1	97.059	136	2	2	19780	19913	21255	21390	5.44e-57	228	76118	973027
C12__NC_036441.1__5245_81362	BIZM01000040.1	98.496	133	2	0	19780	19912	252003	251871	3.25e-59	235	76118	457349
C12__NC_036441.1__5245_81362	BIZM01000040.1	98.462	130	2	0	19784	19913	304716	304845	1.51e-57	230	76118	457349
C12__NC_036441.1__5245_81362	BIZM01000040.1	98.400	125	2	0	19788	19912	281865	281741	9.10e-55	220	76118	457349
C12__NC_036441.1__5245_81362	BIZM01000013.1	97.810	137	1	2	19776	19912	82941	83075	3.25e-59	235	76118	752718
C12__NC_036441.1__5245_81362	BIZM01000013.1	98.496	133	2	0	19780	19912	175588	175720	3.25e-59	235	76118	752718
C12__NC_036441.1__5245_81362	BIZM01000013.1	97.778	135	1	2	19780	19912	391709	391575	4.20e-58	231	76118	752718
C12__NC_036441.1__5245_81362	BIZM01000013.1	100.000	124	0	0	19788	19911	474880	475003	1.51e-57	230	76118	752718
C12__NC_036441.1__5245_81362	BIZM01000013.1	96.350	137	5	0	19788	19924	37737	37601	1.96e-56	226	76118	752718
C12__NC_036441.1__5245_81362	BIZM01000013.1	100.000	122	0	0	19791	19912	95592	95471	1.96e-56	226	76118	752718
C12__NC_036441.1__5245_81362	BIZM01000013.1	98.450	129	1	1	19788	19915	153035	152907	1.96e-56	226	76118	752718
C12__NC_036441.1__5245_81362	BIZM01000013.1	99.200	125	1	0	19788	19912	209403	209527	1.96e-56	226	76118	752718
C12__NC_036441.1__5245_81362	BIZM01000013.1	97.727	132	1	2	19788	19917	518901	518770	1.96e-56	226	76118	752718
C12__NC_036441.1__5245_81362	BIZM01000013.1	98.400	125	2	0	19788	19912	65136	65012	9.10e-55	220	76118	752718
C12__NC_036441.1__5245_81362	BIZM01000013.1	98.387	124	2	0	19788	19911	157271	157148	3.27e-54	219	76118	752718
C12__NC_036441.1__5245_81362	BIZM01000013.1	91.209	91	4	4	19850	19937	276698	276609	9.50e-25	121	76118	752718
C12__NC_036441.1__5245_81362	BIZM01000062.1	95.270	148	5	2	19777	19923	1311305	1311451	1.17e-58	233	76118	1485469
C12__NC_036441.1__5245_81362	BIZM01000062.1	97.778	135	2	1	19776	19910	726808	726675	4.20e-58	231	76118	1485469
C12__NC_036441.1__5245_81362	BIZM01000062.1	97.015	134	3	1	19784	19917	654499	654631	7.04e-56	224	76118	1485469
C12__NC_036441.1__5245_81362	BIZM01000045.1	98.485	132	2	0	19782	19913	492787	492918	1.17e-58	233	76118	996868
C12__NC_036441.1__5245_81362	BIZM01000045.1	97.101	138	3	1	19781	19917	539529	539666	4.20e-58	231	76118	996868
C12__NC_036441.1__5245_81362	BIZM01000045.1	96.970	66	2	0	19845	19910	614314	614249	5.72e-22	111	76118	996868
C12__NC_036441.1__5245_81362	BIZM01000045.1	95.652	69	2	1	19788	19855	981705	981637	2.06e-21	110	76118	996868
C12__NC_036441.1__5245_81362	BIZM01000029.1	97.794	136	1	2	19788	19922	441868	441734	1.17e-58	233	76118	458332
C12__NC_036441.1__5245_81362	BIZM01000019.1	98.485	132	2	0	19780	19911	1475601	1475732	1.17e-58	233	76118	1574408
C12__NC_036441.1__5245_81362	BIZM01000001.1	98.496	133	1	1	19780	19912	274719	274850	1.17e-58	233	76118	932827
C12__NC_036441.1__5245_81362	BIZM01000001.1	97.744	133	1	2	19777	19909	225487	225617	5.44e-57	228	76118	932827
C12__NC_036441.1__5245_81362	BIZM01000001.1	90.476	168	13	3	19777	19942	409493	409659	3.27e-54	219	76118	932827
C12__NC_036441.1__5245_81362	BIZM01000032.1	98.473	131	2	0	19790	19920	557372	557242	4.20e-58	231	76118	606976
C12__NC_036441.1__5245_81362	BIZM01000077.1	97.744	133	3	0	19788	19920	149911	149779	1.51e-57	230	76118	229852
C12__NC_036441.1__5245_81362	BIZM01000043.1	99.206	126	1	0	19788	19913	35534	35409	5.44e-57	228	76118	155677
C12__NC_036441.1__5245_81362	BIZM01000042.1	100.000	123	0	0	19788	19910	1051692	1051570	5.44e-57	228	76118	1201218
C12__NC_036441.1__5245_81362	BIZM01000042.1	94.161	137	7	1	19788	19923	752173	752309	7.09e-51	207	76118	1201218
C12__NC_036441.1__5245_81362	BIZM01000042.1	95.833	120	5	0	19790	19909	1107997	1108116	5.52e-47	195	76118	1201218
C12__NC_036441.1__5245_81362	BIZM01000031.1	97.744	133	2	1	19780	19911	344140	344272	5.44e-57	228	76118	630683
C12__NC_036441.1__5245_81362	BIZM01000004.1	96.403	139	4	1	19781	19918	90364	90226	5.44e-57	228	76118	206659
C12__NC_036441.1__5245_81362	BIZM01000002.1	98.462	130	1	1	19789	19917	218880	219009	5.44e-57	228	76118	1053275
C12__NC_036441.1__5245_81362	BIZM01000050.1	97.037	135	3	1	19788	19921	13044	12910	1.96e-56	226	76118	223310
C12__NC_036441.1__5245_81362	BIZM01000079.1	97.710	131	2	1	19780	19910	576764	576893	7.04e-56	224	76118	746784
C12__NC_036441.1__5245_81362	BIZM01000099.1	96.269	134	3	2	19779	19910	26529	26662	3.27e-54	219	76118	902471
C12__NC_036441.1__5245_81362	BIZM01000026.1	96.032	126	5	0	19788	19913	623171	623046	2.55e-50	206	76118	740577
C12__NC_036441.1__5245_81362	BIZM01000051.1	95.294	85	3	1	19772	19855	432231	432315	1.22e-28	134	76118	454744
C12__NC_036441.1__5245_81362	BIZM01000080.1	100.000	68	0	0	19788	19855	5791	5724	2.04e-26	126	76118	304606
C12__NC_036441.1__5245_81362	BIZM01000052.1	96.104	77	1	2	19848	19924	40	114	7.34e-26	124	76118	279814
C12__NC_036441.1__5245_81362	BIZM01000028.1	98.485	66	1	0	19849	19914	600158	600093	1.23e-23	117	76118	1067936
C12__NC_036441.1__5245_81362	BIZM01000081.1	96.970	66	2	0	19851	19916	583778	583713	5.72e-22	111	76118	1139956
C12__NC_036441.1__5245_81362	BIZM01000009.1	95.522	67	3	0	19850	19916	116056	115990	7.39e-21	108	76118	317953
C13__NC_036442.1__461257_510154	BIZM01000079.1	99.026	18581	164	13	1	18570	437322	455896	0.0	33294	48898	746784
C13__NC_036442.1__461257_510154	BIZM01000079.1	95.639	5343	183	18	40386	45697	482966	488289	0.0	8530	48898	746784
C13__NC_036442.1__461257_510154	BIZM01000079.1	96.533	2798	93	3	46104	48898	488287	491083	0.0	4626	48898	746784
C13__NC_036442.1__461257_510154	BIZM01000079.1	93.984	1762	102	3	37810	39570	479497	481255	0.0	2663	48898	746784
C13__NC_036442.1__461257_510154	BIZM01000079.1	96.813	659	17	3	18567	19221	456390	457048	0.0	1098	48898	746784
C13__NC_036442.1__461257_510154	BIZM01000079.1	96.926	553	17	0	19205	19757	457121	457673	0.0	928	48898	746784
C14__NC_036442.1__1465677_1516636	BIZM01000081.1	99.796	16668	30	2	1	16668	416099	432762	0.0	30589	50960	1139956
C14__NC_036442.1__1465677_1516636	BIZM01000081.1	99.408	16378	89	5	34588	50960	432760	449134	0.0	29700	50960	1139956
C14__NC_036442.1__1465677_1516636	BIZM01000081.1	96.703	91	2	1	491	581	484212	484301	8.11e-34	150	50960	1139956
C14__NC_036442.1__1465677_1516636	BIZM01000079.1	95.652	92	4	0	497	588	380687	380778	2.92e-33	148	50960	746784
C14__NC_036442.1__1465677_1516636	BIZM01000079.1	95.556	90	3	1	497	585	248869	248780	1.36e-31	143	50960	746784
C14__NC_036442.1__1465677_1516636	BIZM01000044.1	96.667	90	1	2	487	576	17184	17271	2.92e-33	148	50960	193735
C14__NC_036442.1__1465677_1516636	BIZM01000031.1	96.667	90	1	2	487	576	222209	222296	2.92e-33	148	50960	630683
C14__NC_036442.1__1465677_1516636	BIZM01000031.1	94.737	95	4	1	490	584	290130	290223	1.05e-32	147	50960	630683
C14__NC_036442.1__1465677_1516636	BIZM01000011.1	96.629	89	2	1	497	585	1125332	1125245	1.05e-32	147	50960	1435336
C14__NC_036442.1__1465677_1516636	BIZM01000073.1	96.552	87	2	1	491	577	98744	98829	1.36e-31	143	50960	399718
C14__NC_036442.1__1465677_1516636	BIZM01000028.1	95.556	90	3	1	492	581	397971	397883	1.36e-31	143	50960	1067936
C14__NC_036442.1__1465677_1516636	BIZM01000048.1	92.708	96	6	1	488	582	258111	258206	6.31e-30	137	50960	359879
C15__NC_036442.1__1563654_1611337	BIZM01000081.1	99.142	19337	125	17	1	19321	496170	515481	0.0	34751	47684	1139956
C15__NC_036442.1__1563654_1611337	BIZM01000081.1	98.823	11897	125	8	35801	47684	515466	527360	0.0	21180	47684	1139956
