## Supplementary Data S1 for "The automated eukaryotic pangenome pipeline EukPan reveals accessory genome differentiation beyond core-gene phylogeny in *Aspergillus oryzae*": strict_group_A_depleted_orthogroups.tsv

Orthogroup	Group-A present n	Group-A total n	Non-A present n	Non-A total n	RIB40 chromosome	RIB40 sequence accession	RIB40 start	RIB40 end	Strand	Mapping quality	RIB40 display name	RefSeq product	RefSeq locus tag	Cluster ID	TK-34 comparison status	TK-34 contig	Figure panel
OG0012583	0	33	90	90	1	NC_036435.1	1373936	1375412	+	high_confidence	AO090009000517	uncharacterized protein	AO090009000517	C1	clear_two-flank deletion	BIZM01000002.1
OG0012584	0	33	90	90	1	NC_036435.1	1375754	1377661	-	high_confidence	AO090009000517	uncharacterized protein	AO090009000517	C1	clear_two-flank deletion	BIZM01000002.1
OG0012585	0	33	90	90	1	NC_036435.1	1382287	1382874	-	high_confidence	AO090009000519	uncharacterized protein	AO090009000519	C1	clear_two-flank deletion	BIZM01000002.1
OG0012564	0	33	90	90	1	NC_036435.1	3875108	3879030	-	high_confidence	AO090005000956	uncharacterized protein	AO090005000956	C2	clear_two-flank deletion	BIZM01000008.1
OG0012565	0	33	90	90	1	NC_036435.1	3879521	3881444	+	high_confidence	fungal specific transcription factordomain-containing protein	fungal specific transcription factordomain-containing protein	AO090005000955	C2	clear_two-flank deletion	BIZM01000008.1
OG0012566	0	33	90	90	1	NC_036435.1	3881664	3882724	-	high_confidence	alpha/beta fold hydrolase	alpha/beta fold hydrolase	AO090005000954	C2	clear_two-flank deletion	BIZM01000008.1
OG0012567	0	33	90	90	1	NC_036435.1	3883226	3884770	+	high_confidence	AO090005000953	uncharacterized protein	AO090005000953	C2	clear_two-flank deletion	BIZM01000008.1
OG0012474	0	33	90	90	1	NC_036435.1	3885365	3888350	+	high_confidence	AO090005000952	uncharacterized protein	AO090005000952	C2	clear_two-flank deletion	BIZM01000008.1
OG0012497	0	33	90	90	1	NC_036435.1	3888778	3889383	-	usable	PLAC8 family protein	PLAC8 family protein	AO090005000951	C2	clear_two-flank deletion	BIZM01000008.1
OG0012516	0	33	90	90	2	NC_036436.1	63753	65572	+	usable	cytochrome P450	cytochrome P450	AO090001000028	Not in a compact cluster	Not evaluated as a cluster
OG0012514	0	33	90	90	2	NC_036436.1	375722	376808	+	high_confidence	AO090001000166	uncharacterized protein	AO090001000166	Not in a compact cluster	Not evaluated as a cluster
OG0012538	0	33	90	90	2	NC_036436.1	656686	657222	+	high_confidence	AO090001000263	uncharacterized protein	AO090001000263	Not in a compact cluster	Not evaluated as a cluster
OG0000118	0	33	90	90	2	NC_036436.1	1395268	1397498	+	usable	AO090001000534	uncharacterized protein	AO090001000534	C3	partial/complex deletion	BIZM01000014.1
OG0012531	0	33	90	90	2	NC_036436.1	1398640	1401134	-	high_confidence	AO090001000536	uncharacterized protein	AO090001000536	C3	partial/complex deletion	BIZM01000014.1
OG0012563	0	33	90	90	2	NC_036436.1	1402561	1403630	+	high_confidence	AO090001000537	uncharacterized protein	AO090001000537	C3	partial/complex deletion	BIZM01000014.1
OG0012562	0	33	90	90	2	NC_036436.1	1405742	1408257	+	high_confidence	AO090001000539	uncharacterized protein	AO090001000539	C3	partial/complex deletion	BIZM01000014.1
OG0012586	0	33	90	90	2	NC_036436.1	5956467	5957189	-	high_confidence	putative 2-haloalkanoic acid dehalogenase	putative 2-haloalkanoic acid dehalogenase	AO090003001435	C4	clear_two-flank deletion	BIZM01000021.1	Fig. 9b
OG0012587	0	33	90	90	2	NC_036436.1	5957855	5959516	-	high_confidence	aromatic amino acid and leucine permease	aromatic amino acid and leucine permease	AO090003001436	C4	clear_two-flank deletion	BIZM01000021.1	Fig. 9b
OG0012588	0	33	90	90	2	NC_036436.1	5960074	5961560	+	high_confidence	NAD(P)/FAD-dependent oxidoreductase	NAD(P)/FAD-dependent oxidoreductase	AO090003001438	C4	clear_two-flank deletion	BIZM01000021.1	Fig. 9b
OG0012589	0	33	90	90	2	NC_036436.1	5961979	5962311	-	usable	NC_036436.1-g2120			C4	clear_two-flank deletion	BIZM01000021.1	Fig. 9b
OG0012590	0	33	90	90	2	NC_036436.1	5963355	5965290	-	high_confidence	putative MFS transporter	putative MFS transporter	AO090003001440	C4	clear_two-flank deletion	BIZM01000021.1	Fig. 9b
OG0012591	0	33	90	90	2	NC_036436.1	5965817	5968140	-	high_confidence	Zn(II)2Cys6 transcription factor	Zn(II)2Cys6 transcription factor	AO090003001441	C4	clear_two-flank deletion	BIZM01000021.1	Fig. 9b
OG0012592	0	33	90	90	2	NC_036436.1	5969128	5970057	-	high_confidence	dihydrodipicolinate synthase family protein	dihydrodipicolinate synthase family protein	AO090003001442	C4	clear_two-flank deletion	BIZM01000021.1	Fig. 9b
OG0012593	0	33	90	90	2	NC_036436.1	5970780	5972312	+	high_confidence	AO090003001443	uncharacterized protein	AO090003001443	C4	clear_two-flank deletion	BIZM01000021.1	Fig. 9b
OG0012488	0	33	90	90	2	NC_036436.1	5974286	5975062	-	high_confidence	AO090003001445	uncharacterized protein	AO090003001445	C4	clear_two-flank deletion	BIZM01000021.1	Fig. 9b
OG0012481	0	33	90	90	2	NC_036436.1	5981424	5981753	-	usable	NC_036436.1-g2126			C4	clear_two-flank deletion	BIZM01000021.1	Fig. 9b
OG0012594	0	33	90	90	2	NC_036436.1	5982760	5984046	-	high_confidence	AO090003001449	uncharacterized protein	AO090003001449	C4	clear_two-flank deletion	BIZM01000021.1	Fig. 9b
OG0012595	0	33	90	90	2	NC_036436.1	5984673	5986983	+	high_confidence	Hsp70 family protein	Hsp70 family protein	AO090003001451	C4	clear_two-flank deletion	BIZM01000021.1	Fig. 9b
OG0012596	0	33	90	90	2	NC_036436.1	5990288	5991269	+	high_confidence	EGFR-like transmembrane domain-containingprotein	EGFR-like transmembrane domain-containingprotein	AO090003001452	C4	clear_two-flank deletion	BIZM01000021.1	Fig. 9b
OG0012597	0	33	90	90	2	NC_036436.1	5994718	5995514	+	high_confidence	NC_036436.1-g1020			C4	clear_two-flank deletion	BIZM01000021.1	Fig. 9b
OG0012557	0	33	90	90	2	NC_036436.1	6254240	6256001	-	high_confidence	AO090003001556	uncharacterized protein	AO090003001556	Not in a compact cluster	Not evaluated as a cluster
OG0012568	0	33	90	90	3	NC_036437.1	1170838	1172488	-	high_confidence	cytochrome P450	cytochrome P450	AO090023000456	C5	clear_two-flank deletion	BIZM01000022.1
OG0012569	0	33	90	90	3	NC_036437.1	1172850	1173800	+	high_confidence	alpha/beta fold hydrolase	alpha/beta fold hydrolase	AO090023000457	C5	clear_two-flank deletion	BIZM01000022.1
OG0012570	0	33	90	90	3	NC_036437.1	1174739	1175766	+	high_confidence	pyridoxal phosphate-dependent aminotransferase	pyridoxal phosphate-dependent aminotransferase	AO090023000458	C5	clear_two-flank deletion	BIZM01000022.1
OG0012556	0	33	90	90	3	NC_036437.1	5051763	5053249	+	high_confidence	omtA-like	uncharacterized protein	AO090026000026	C6	not resolved as a two-flank deletion	BIZM01000030.1	Fig. 9d
OG0012555	0	33	90	90	3	NC_036437.1	5054515	5055849	+	high_confidence	omtB-like	uncharacterized protein	AO090026000025	C6	not resolved as a two-flank deletion	BIZM01000030.1	Fig. 9d
OG0012554	0	33	90	90	3	NC_036437.1	5056027	5056875	+	high_confidence	tpcG	oxidoreductase tpcG	AO090026000024	C6	not resolved as a two-flank deletion	BIZM01000030.1	Fig. 9d
OG0012553	0	33	90	90	3	NC_036437.1	5057080	5057537	+	high_confidence	DUF1772 domain-containing protein	DUF1772 domain-containing protein	AO090026000023	C6	not resolved as a two-flank deletion	BIZM01000030.1	Fig. 9d
OG0012552	0	33	90	90	3	NC_036437.1	5057912	5059468	+	high_confidence	aflL-like	cytochrome P450	AO090026000022	C6	not resolved as a two-flank deletion	BIZM01000030.1	Fig. 9d
OG0012551	0	33	90	90	3	NC_036437.1	5061656	5062045	-	high_confidence	NC_036437.1-g1817			C6	not resolved as a two-flank deletion	BIZM01000030.1	Fig. 9d
OG0012550	0	33	90	90	3	NC_036437.1	5062479	5064187	-	high_confidence	aflN-like	cytochrome P450	AO090026000020	C6	not resolved as a two-flank deletion	BIZM01000030.1	Fig. 9d
OG0012549	0	33	90	90	3	NC_036437.1	5065046	5065945	-	high_confidence	arp2	hydroxynaphthalene reductase arp2	AO090026000019	C6	not resolved as a two-flank deletion	BIZM01000030.1	Fig. 9d
OG0012542	0	33	90	90	4	NC_036438.1	4859363	4861069	-	high_confidence	cytochrome P450	cytochrome P450	AO090166000116	C7	not resolved as a two-flank deletion	BIZM01000042.1
OG0012541	0	33	90	90	4	NC_036438.1	4864571	4866494	+	high_confidence	putative general amidase	putative general amidase	AO090166000117	C7	not resolved as a two-flank deletion	BIZM01000042.1
OG0012537	0	33	90	90	5	NC_036439.1	2594871	2596938	+	high_confidence	multicopper oxidase	multicopper oxidase	AO090124000036	C8	clear_two-flank deletion	BIZM01000051.1
OG0012536	0	33	90	90	5	NC_036439.1	2598686	2601468	+	high_confidence	ferric reductase family protein	ferric reductase family protein	AO090124000035	C8	clear_two-flank deletion	BIZM01000051.1
OG0012535	0	33	90	90	5	NC_036439.1	2602124	2603834	+	high_confidence	AO090124000033	uncharacterized protein	AO090124000033	C8	clear_two-flank deletion	BIZM01000051.1
OG0012611	0	33	90	90	6	NC_036440.1	898655	899992	+	high_confidence	AO090020000374	uncharacterized protein	AO090020000374	C9	clear_two-flank deletion	BIZM01000057.1	Fig. 9c
OG0012524	0	33	90	90	6	NC_036440.1	900013	902087	-	high_confidence	AO090020000374	uncharacterized protein	AO090020000374	C9	clear_two-flank deletion	BIZM01000057.1	Fig. 9c
OG0012610	0	33	90	90	6	NC_036440.1	902365	904096	+	high_confidence	AO090020000373	uncharacterized protein	AO090020000373	C9	clear_two-flank deletion	BIZM01000057.1	Fig. 9c
OG0012609	0	33	90	90	6	NC_036440.1	904144	905607	-	high_confidence	aldehyde dehydrogenase family protein	aldehyde dehydrogenase family protein	AO090020000372	C9	clear_two-flank deletion	BIZM01000057.1	Fig. 9c
OG0012608	0	33	90	90	6	NC_036440.1	906174	907667	+	high_confidence	NAD(P)/FAD-dependent oxidoreductase	NAD(P)/FAD-dependent oxidoreductase	AO090020000371	C9	clear_two-flank deletion	BIZM01000057.1	Fig. 9c
OG0012523	0	33	90	90	6	NC_036440.1	908852	912397	+	high_confidence	CYP505C3	bifunctional cytochrome P450/NADPH--P450reductase	AO090020000369	C9	clear_two-flank deletion	BIZM01000057.1	Fig. 9c
OG0012607	0	33	90	90	6	NC_036440.1	913167	914364	+	high_confidence	AO090020000368	uncharacterized protein	AO090020000368	C9	clear_two-flank deletion	BIZM01000057.1	Fig. 9c
OG0012606	0	33	90	90	6	NC_036440.1	914979	916370	+	high_confidence	AO090020000367	uncharacterized protein	AO090020000367	C9	clear_two-flank deletion	BIZM01000057.1	Fig. 9c
OG0012605	0	33	90	90	6	NC_036440.1	916504	917990	-	high_confidence	FAD-dependent oxidoreductase	FAD-dependent oxidoreductase	AO090020000366	C9	clear_two-flank deletion	BIZM01000057.1	Fig. 9c
OG0012604	0	33	90	90	6	NC_036440.1	918808	920602	-	high_confidence	AO090020000365	uncharacterized protein	AO090020000365	C9	clear_two-flank deletion	BIZM01000057.1	Fig. 9c
OG0012603	0	33	90	90	6	NC_036440.1	920981	922008	-	high_confidence	AO090020000365	uncharacterized protein	AO090020000365	C9	clear_two-flank deletion	BIZM01000057.1	Fig. 9c
OG0012602	0	33	90	90	6	NC_036440.1	922783	924528	-	high_confidence	CocE/NonD family hydrolase	CocE/NonD family hydrolase	AO090020000364	C9	clear_two-flank deletion	BIZM01000057.1	Fig. 9c
OG0012601	0	33	90	90	6	NC_036440.1	925365	926550	+	high_confidence	Gfo/Idh/MocA family protein	Gfo/Idh/MocA family protein	AO090020000363	C9	clear_two-flank deletion	BIZM01000057.1	Fig. 9c
OG0012600	0	33	90	90	6	NC_036440.1	926777	928975	+	high_confidence	fungal specific transcription factordomain-containing protein	fungal specific transcription factordomain-containing protein	AO090020000362	C9	clear_two-flank deletion	BIZM01000057.1	Fig. 9c
OG0012599	0	33	90	90	6	NC_036440.1	929577	932837	+	high_confidence	AO090020000361	uncharacterized protein	AO090020000361	C9	clear_two-flank deletion	BIZM01000057.1	Fig. 9c
OG0012469	0	33	90	90	6	NC_036440.1	933986	938482	+	high_confidence	AO090020000360	uncharacterized protein	AO090020000360	C9	clear_two-flank deletion	BIZM01000057.1	Fig. 9c
OG0012424	0	33	90	90	6	NC_036440.1	1167084	1168770	+	high_confidence	cytochrome P450	cytochrome P450	AO090020000261	Not in a compact cluster	Not evaluated as a cluster
OG0012558	0	33	90	90	6	NC_036440.1	2298686	2300166	-	high_confidence	NC_036440.1-g1136			C10	clear_two-flank deletion	BIZM01000062.1
OG0012559	0	33	90	90	6	NC_036440.1	2301377	2303373	-	high_confidence	AO090038000509	uncharacterized protein	AO090038000509	C10	clear_two-flank deletion	BIZM01000062.1
OG0012560	0	33	90	90	6	NC_036440.1	2303753	2306046	-	high_confidence	Zn(II)2Cys6 transcription factor	Zn(II)2Cys6 transcription factor	AO090038000508	C10	clear_two-flank deletion	BIZM01000062.1
OG0012561	0	33	90	90	6	NC_036440.1	2306323	2307507	+	high_confidence	phytanoyl-CoA dioxygenase family protein	phytanoyl-CoA dioxygenase family protein	AO090038000507	C10	clear_two-flank deletion	BIZM01000062.1
OG0012598	0	33	90	90	6	NC_036440.1	2549575	2550055	+	high_confidence	AO090038000418	uncharacterized protein	AO090038000418	Not in a compact cluster	Not evaluated as a cluster
OG0012539	0	33	90	90	6	NC_036440.1	3813652	3815799	+	high_confidence	extracellular metalloproteinase	extracellular metalloproteinase	AO090138000160	C11	clear_two-flank deletion	BIZM01000073.1
OG0012540	0	33	90	90	6	NC_036440.1	3816054	3817182	-	high_confidence	AO090138000159	uncharacterized protein	AO090138000159	C11	clear_two-flank deletion	BIZM01000073.1
OG0012574	0	33	90	90	7	NC_036441.1	25245	29522	-	high_confidence	AO090011000012	uncharacterized protein	AO090011000012	C12	not resolved as a two-flank deletion	BIZM01000075.1
OG0012575	0	33	90	90	7	NC_036441.1	31570	33318	+	high_confidence	AO090011000014	uncharacterized protein	AO090011000014	C12	not resolved as a two-flank deletion	BIZM01000075.1
OG0012576	0	33	90	90	7	NC_036441.1	33990	41492	-	high_confidence	fma-PKS	polyketide synthase fmaB	AO090011000015	C12	not resolved as a two-flank deletion	BIZM01000075.1
OG0012577	0	33	90	90	7	NC_036441.1	42160	47449	-	high_confidence	AO090011000017	uncharacterized protein	AO090011000017	C12	not resolved as a two-flank deletion	BIZM01000075.1
OG0012578	0	33	90	90	7	NC_036441.1	49496	52051	-	high_confidence	Dyp-type peroxidase	Dyp-type peroxidase	AO090011000019	C12	not resolved as a two-flank deletion	BIZM01000075.1
OG0012579	0	33	90	90	7	NC_036441.1	53603	55930	+	high_confidence	AO090011000020	uncharacterized protein	AO090011000020	C12	not resolved as a two-flank deletion	BIZM01000075.1
OG0012580	0	33	90	90	7	NC_036441.1	56616	57457	-	high_confidence	AO090011000021	uncharacterized protein	AO090011000021	C12	not resolved as a two-flank deletion	BIZM01000075.1
OG0012581	0	33	90	90	7	NC_036441.1	60265	61362	+	high_confidence	alternative oxidase	alternative oxidase	AO090011000022	C12	not resolved as a two-flank deletion	BIZM01000075.1
OG0012543	0	33	90	90	7	NC_036441.1	789036	789985	-	high_confidence	AO090011000311	uncharacterized protein	AO090011000311	Not in a compact cluster	Not evaluated as a cluster
OG0012530	0	33	90	90	7	NC_036441.1	981677	982649	+	high_confidence	AO090011000383	uncharacterized protein	AO090011000383	Not in a compact cluster	Not evaluated as a cluster
OG0000145	0	33	90	90	8	NC_036442.1	346697	362616	-	high_confidence	AO090103000355	uncharacterized protein	AO090103000355	Not in a compact cluster	Not evaluated as a cluster
OG0012572	0	33	90	90	8	NC_036442.1	481257	483187	-	high_confidence	AO090103000308	uncharacterized protein	AO090103000308	C13	replacement/insertion in TK-34	BIZM01000079.1
OG0012573	0	33	90	90	8	NC_036442.1	488702	490154	-	high_confidence	serine/threonine-protein kinase	serine/threonine-protein kinase	AO090103000303	C13	replacement/insertion in TK-34	BIZM01000079.1
OG0012544	0	33	90	90	8	NC_036442.1	1485677	1487065	+	high_confidence	AO090010000737	uncharacterized protein	AO090010000737	C14	clear_two-flank deletion	BIZM01000081.1
OG0012545	0	33	90	90	8	NC_036442.1	1487448	1489124	-	high_confidence	AO090010000736	uncharacterized protein	AO090010000736	C14	clear_two-flank deletion	BIZM01000081.1
OG0012546	0	33	90	90	8	NC_036442.1	1491369	1493041	+	high_confidence	cytochrome P450	cytochrome P450	AO090010000735	C14	clear_two-flank deletion	BIZM01000081.1
OG0012547	0	33	90	90	8	NC_036442.1	1493362	1493925	-	high_confidence	AO090010000734	uncharacterized protein	AO090010000734	C14	clear_two-flank deletion	BIZM01000081.1
OG0012548	0	33	90	90	8	NC_036442.1	1495083	1496636	+	high_confidence	MFS transporter	MFS transporter	AO090010000733	C14	clear_two-flank deletion	BIZM01000081.1
OG0012492	0	33	90	90	8	NC_036442.1	1583654	1584981	-	high_confidence	SDR family oxidoreductase	SDR family oxidoreductase	AO090010000696	C15	clear_two-flank deletion	BIZM01000081.1
OG0012493	0	33	90	90	8	NC_036442.1	1585425	1585967	+	usable	AO090010000695	uncharacterized protein	AO090010000695	C15	clear_two-flank deletion	BIZM01000081.1
OG0011818	0	33	90	90	8	NC_036442.1	1589796	1591337	-	high_confidence	AO090010000694	uncharacterized protein	AO090010000694	C15	clear_two-flank deletion	BIZM01000081.1
OG0012533	0	33	90	90	8	NC_036442.1	2063083	2063860	-	high_confidence	AO090010000495	uncharacterized protein	AO090010000495	Not in a compact cluster	Not evaluated as a cluster
