## Supplementary Data S1 for "The automated eukaryotic pangenome pipeline EukPan reveals accessory genome differentiation beyond core-gene phylogeny in *Aspergillus oryzae*": aligned_sequence_checksums.tsv

sample	alignment_length	sha256_aligned_sequence
Ao_100-8	5009064	ef3dbcb612ff740fc221960f08f63587a768c27a6f4392e6b3fce2418c1c86e6
Ao_14160	5009064	bbf8287aebfdf9581b1af07cb069e1a7a6b3873917a53f377d333275fd587152
Ao_3.042_2	5009064	ba4f6c579a259b5e0bb16291486ee3bb5c94bcef8f794772236adafa147b7e2b
Ao_3.042	5009064	f9055647eb10b72e429de614625c4ff1e129a9393c74f5880abcac4f64f47746
Ao_AS_3.863	5009064	f329fc2fa3b1acc446decdd297873b0da107deba64953e016ffb739de30be595
Ao_AS_3.951	5009064	816b02d5b1164d1d445f04b1b316c50ccab34cc0c78197d0acf24adc80bc4d11
Ao_ATCC_16868	5009064	b2408fc371c83388f42000b1ed79fce637b6da3254ee7b94080b71cf3d3d1546
Ao_BCC7051	5009064	649c00ad0019040af76b191ba7b9d4402a1fd47fbbeab70e1f106e8e9ff8a1ce
Ao_BL18	5009064	e179ce496c61fec3372a69703e600d0c3ab59e567e5cc7a70c023378cace6732
Ao_BP2-1	5009064	663a425085ac12a50d74d13f608e407a32ff41d8496fd4d6ac4447325388da0b
Ao_CAM-B	5009064	13ebeb9ba8438fa5085aaf930d1e1fc0a9bfee95db9269298380d53edded5713
Ao_CBS_466.91	5009064	af99871aeb8df4adde84a10486d85dedf2974afe3d6ad00d92d2b388cf54a8f5
Ao_ISS-B	5009064	755b35b4ae89bd83ebb9f826b54782a55e8e48c1b39febc5ee80bb599a73950a
Ao_ISS-M	5009064	6eeb90f40eb4b284997f1c448dd56b88a2d62beff1fc33e57b60a4f44dd67439
Ao_ISS-T	5009064	7f8f7d6fbbecfa7fafd2fe58a3ed88df493420181a189a7c9acbd904c583b6c3
Ao_KBH-B	5009064	da45de3e8e1d9b7b082ccb9d3b588a55df992dcc36cf4095fe08778ded4c7de7
Ao_KBP3	5009064	6582a9da5a66a099530d2833d27bcd9c8792415871435e6b8ace59da23dd1884
Ao_KDG21	5009064	5248ec25d501283870f38574580af9dfe8d92e101b2f328a43932e45c5deaae1
Ao_KG15	5009064	21b33b32a71220f9e82c87829d16a28a99817aa96f716533110102fcb5ed49ea
Ao_KJJ4b	5009064	691ff5c42b5afc3c305c0cc656dc05c17065e945ccb0fd67cb20fadcc8775bdf
Ao_KSS2	5009064	1c401b002b6e036478ceb1f01d32422513ae6719dfc4242ae72a473294aca2d5
Ao_KYI32	5009064	289bc19c6116a23199e54f601ca174e888add5a05acf6cb332d96516bc7feeda
Ao_LBM_30007	5009064	91c6ff11c1cf2e6dbf51c4014d06f6425375e2304c0644d9c2dbc3688acf9bf4
Ao_LBM_30008	5009064	8edf799f9b6da90df261311b572ce555940d7af81cbe3c4e4c1869a6b8b05a55
Ao_MA1	5009064	29fc4e5324a58654b610ec885867fe6a698116f8de0b281defc38184a1ed4518
Ao_MA2	5009064	b186ebe013c98f5e4382484ff7afaa21dca1f3de2fe1c50525f8ae607ef34ee0
Ao_NBRC_4078	5009064	1bf130de6f370eb92e8dd4b97d7188b5778597f3fd6fe0a87b429394c3f93e0a
Ao_NBRC_4079	5009064	e19445cbe5041c69e149d6e43c88f416fc00c386a08f7711c65e694f2b28feae
Ao_NBRC_4191	5009064	fbb5c4b08fd6941a2c003355dbfe41d9eae3b92207c06af5eeb049cbe6ddddf4
Ao_NBRC_4228	5009064	09ab89e234bb87edf6ae4c3a9e29d6c85ae0ef3801f8d9db19761720aacae13e
Ao_NBRC_4377	5009064	81ac46c467cb266fdf086c53d47306937c868f26cce6497f83f76121b3232d40
Ao_NRRL1911	5009064	42d648e736e13224b8df9f85bda2f87177417e68be9ea003fcf7f784a9c3ff05
Ao_NRRL2218	5009064	0a3a88a9a27cc53163991c88673a07bb84812633baeb4903e0207f16eee9cd68
Ao_NRRL32614	5009064	3ad8df02f45402b255faff53f6a9d498405989cb585eecd219adbc00c5f9d9bb
Ao_NRRL3483	5009064	0f7fede74de3eea86c3c9be0f13995e9bf306f87e12e899d2ef54aa913104a46
Ao_NRRL35890	5009064	018c3a17cba5ae847353e235f891dc84c8c68cd6cd98299ba2b7bade49804369
Ao_NRRL5592	5009064	c7306d5d30831c1285ee5870a551b1b8bd023d51a759de41ff3c0270c21720b7
Ao_NRRL6574	5009064	593cd4ae570516880431cd79547d3e6f4db0324ef002fb15cd1e9ba66a17c72a
Ao_RIB40	5009064	bb875bdeae520a85b534ab9ccf32ae4676d946bd5dba91ecd65157f391eda1ea
Ao_SRCM101975	5009064	6eb7ad460e1bdc98b3a6814be681a60f73514bf3359e5aa1923a14279e8de3b9
Ao_SRCM101989	5009064	9f514f45eeb09bfe1af0c48dbdef0c11df01c9426285c09df7be287bf244d4d3
Ao_TK-10	5009064	feec7c83bee47e8941323457619cba9a4c9c8743a8850c0aa2b434d7bdc45d75
Ao_TK-11	5009064	08797f23c5a2cfe28a965988fcab9616febabae9d61e2ae8d95e90a3653ede18
Ao_TK-12	5009064	8b9c2f209ff2b7af4338ebde6f08f87e8495bdfccdc09487333ccb5bb1c69060
Ao_TK-13	5009064	e8b342315da7a5854d064944b57b6f1c8bc98d48d37ce3e7060aaeb2d9c13fcb
Ao_TK-14	5009064	1f3543b9d3f9b8e59e8437899811fdb7597ef6c704c2212313d0d4a5beaf9055
Ao_TK-15	5009064	bf097187a2eedc71627e9725878fdb42eef7cd4efc016fb0081f2fcdb5b8dcb8
Ao_TK-16	5009064	84fe64bc5991f6991bae820e05aa152450617cb81dc44e59f68db4a24eb79e61
Ao_TK-17	5009064	aac0c0cfe0b0796dfee35fcc229ec5ed88cfb91207dc12c589f60e54fade6bbb
Ao_TK-18	5009064	a83eac03427b29a1f28396aa6ade55c687168f9a81cf4e94496f96883e7c9368
Ao_TK-19	5009064	eca79400aedd194bf1da27b924cc3b9e4594b2150949147df03c6d9267be7d7e
Ao_TK-1	5009064	ced51663bdb277ec5630ea275bd329e89f6c200c7abbc2acb49d4734a6eab49c
Ao_TK-20	5009064	1b9f7d835af0f71a1ece1eab7cc5dfeb4a3b47f1fef8c1e45ccd217c66739249
Ao_TK-21	5009064	4139d292b510a86ebd64c59a28232c4f900452c99ba1e851e28999d298367149
Ao_TK-22	5009064	a308b4d3c2022dfb28cd058c71360c8fa48a5dfd24ae1b50610c6b2daa25d40d
Ao_TK-23	5009064	0f509b1e2db7f552c589ed974f8f787fcbf47b88493ff9612620180e6ae6d0fe
Ao_TK-24	5009064	e654086f39298e674f90e26587b7331ec599bde48993b3336df3add7e01aaea4
Ao_TK-25	5009064	681bb82a09633cc957a5a99a29a11297e096f8df7a03fe6913aeb5a4898a3e24
Ao_TK-26	5009064	cbcf6231bb2279d66903b67fa33067642409c1b9e8cdf4b49e8e18520524ed45
Ao_TK-27	5009064	4d762b37b2be4c091ad83e7f573892719af69da69adffb491d1617811e6d7b32
Ao_TK-28	5009064	b67a0b8264ad5ca4a73d0794462ea33154bdabae4e1802ad72fdefbc3209d3a2
Ao_TK-29	5009064	56e1f53e4d70b5107ce8f7b58c25f0303b0035332fe9925eacb16c86fa5be903
Ao_TK-2	5009064	ee24663e4457e90d7dc838ccd7b28b5376e82907405b895f9e2c5fb4a9fac847
Ao_TK-30	5009064	4ec080241a264b49c61d1c1c6af14245e75590aaf3d5ec41da3c0b8073f201f6
Ao_TK-31	5009064	8972f02070907014799a6d96b6f7c39ebbff6ed411021a093d11da31115bf9ad
Ao_TK-32	5009064	7f42af68dc595d9720e56645e31ebf12429da6ab1c170b48164b6ef6d8259b86
Ao_TK-33	5009064	a4bb3fd39e7c63d62b58e550bc152d561a1d6cd906f38b91a90bd0551efd28dc
Ao_TK-34	5009064	e339c75aea0881e84e73fb85440953d668fcc7b882a396a3ad2525f10fdd7058
Ao_TK-35	5009064	261949001357de4e86fdf13171f240b80160b2649c321336523b4b86de4318b4
Ao_TK-36	5009064	f1b6a2a752db27e5b7fea44127e6e2e3e94a1acb851f53915a684a6844316cf4
Ao_TK-37	5009064	41f07afe0c223bf5bbeb82e1e77de9f325b68566854f69671983660a5b0da226
Ao_TK-38	5009064	50828204f3fc87f41a6bf88c734d653be8fda8ba9f50585cb16b7beea763a268
Ao_TK-39	5009064	54ed7a56acc7a486a92376ac19264a3f442e13a215a87da29b4faa8a9e692d0b
Ao_TK-3	5009064	33865cf2e52bbd2be385421214edcf1178b2fd373c3948a5f34505efd905b892
Ao_TK-40	5009064	9ee5524d0da49a6d42aeb5d63da94a4c9420d09fad1ae87aaa06f35d1de63f49
Ao_TK-41	5009064	18926b4eb5788d7b0664c3db290cdd5f83a964bf5f1a98c34d66e31266237cc4
Ao_TK-42	5009064	5791a6761fc331a3f98b20576047d63d923423f088d39f0028fcafcc68b22673
Ao_TK-43	5009064	d4abb73df10ac5238fe224ea1f41a48739a231217bee6ba84f5066daddc0405e
Ao_TK-44	5009064	4aeeb4f565a778b6cb9371d5798cad7f691ecc6d4f877d0c02897742891645ba
Ao_TK-45	5009064	9d82c6f5cd21654c6bd29596e47845f9e3465a56a6fca64ab8510c8cf43404bb
Ao_TK-46	5009064	4ce77a178e4eb364899e108d3902c8553d72113dbfc7d60a898767e4244034a1
Ao_TK-47	5009064	afdf318a520b730d54c28e5b4c2d8d47ebc9525ed9d4dd457f6abb90e7252db7
Ao_TK-48	5009064	52e5ca4df9ae160be3099850f703e67e496970bbe108b5dbaeadcd194b2d1fa5
Ao_TK-49	5009064	dbf4cdd97b73ae452ce26bf02782851f5325c9bb153258dbd3ede14d8bce7e00
Ao_TK-4	5009064	f6ad0ae6adfd7ac2aa06c8cf72f45064500f0402887cdba91f9385b51a78d043
Ao_TK-50	5009064	439a54c6b236f507629a768cf1bbb50ab74c30f4671f0328d858438d2383161c
Ao_TK-51	5009064	cb71979d3626838bc10326d8eb3fa4e8406a149b63c0bce1f2765801252a7d6f
Ao_TK-52	5009064	53e862c818c86f3c3f54013f6bc787413e5cc2696d5f23dded3725df5a237e4d
Ao_TK-53	5009064	49eae904fcb82d02bafacde0548ab9b2886d38463835da1a0a857b2a2b26ea85
Ao_TK-55	5009064	d439f443e14bdfa76759e20145a69d9db6018989d4ea7310a64711e0e946e2ac
Ao_TK-56	5009064	5e6a618ac5cc619b46712e5b59678760dfa88e4bdffdf50dad007d37b3a38000
Ao_TK-57	5009064	d0d9bf7068122fad8db6c9a866886276f8969f7cbcb90e541849a1a254f53406
Ao_TK-58	5009064	0112b74088f9ce645b130c419243558ae68ba34bb9d155dd0aee46d0b4c8106e
Ao_TK-59	5009064	edd87b901aec65e84c63c4922aff59e08591441890fc7e689ec6dd7510cc4537
Ao_TK-5	5009064	a87ea5d1e1cf38f3f468052d5323cf59ca171963107293ac0e89e68a18ecfad9
Ao_TK-60	5009064	58d357583d6308ed5ed4ae979e30e005c10c11d071bc20acfebe64af0e0e291c
Ao_TK-61	5009064	dee8369b07aa4b84840176ec9a6836c85a1066e1fd417762634e4b0e38435581
Ao_TK-62	5009064	7dcdd74cd04d5abcec5912c43d9378103dd026fe361ff4e85e66c52812c52d4e
Ao_TK-63	5009064	291cb8ba490e4177d06e1aa9196c292c1c555d85fc527e5e86b2c68081d23692
Ao_TK-64	5009064	bc52d80fdb43e4ae294f471a28cf9ab2d429ba2a4b10d78de831d23077128564
Ao_TK-65	5009064	d4260e65b798a508e23d67e15c313f0650007e7369a69b6099703a7d510f0a3d
Ao_TK-66	5009064	09aadf50324d91dd956f59f8fa1a433d843c9d03a9404377f7d01df87300526a
Ao_TK-67	5009064	27d06a7478bf068f2283fce6c435ae8bf65d89bf09bf26bab26503e11c39e5dd
Ao_TK-68	5009064	d9874a331ac4208d1881105ae8475946e2a053c978daf3e934298a834bb69c66
Ao_TK-69	5009064	73e69b8a522d660887b45b5553d90621c86520b8a47b602bcab721cd16bab6e9
Ao_TK-6	5009064	44ded904db26e18bf6c726a3f9f86f3587729e1a8fb0c604a6c2d72356c85f2a
Ao_TK-70	5009064	03fb07497fbbc618f559fa0e3952973c327b05493b8d07d1f6539a2b49a322a7
Ao_TK-71	5009064	c42cef57d65587225177e580f90bf2b78ef10eba36bbdc2539935c1b542d5f5f
Ao_TK-72	5009064	2327b89774827b3a5c9b20f9c91236083e8daf89f27f22a9f3f79888f09a66a4
Ao_TK-73	5009064	6e994230196f3a14d3a1050c8abefc3879c029bb48a59ff252552107ef8c632b
Ao_TK-74	5009064	d3a44627ece548f906e9aa71935b7ba83234b288880b7a54c8b9608328d91b0f
Ao_TK-75	5009064	07604e8390d1387d210cde4d89e55746458660e19c6467f543b0cc84c23556ba
Ao_TK-76	5009064	db11e276cda4bddc0d49d7cbc8d72ddebd26880c2620533b25af5cde597aabf7
Ao_TK-77	5009064	a97edc910a0fde8f885b08eff536a501621cab575e7d2b44fde6706e5a544ce1
Ao_TK-78	5009064	8234ea73ddf4a9e50a1ddb1e7f6359ddcfde1d4458530ff7b09e45c563137514
Ao_TK-79	5009064	b753dd86a2778338c049c780f7cd13529e03d45fc938e6d0af33e5213400fbd5
Ao_TK-7	5009064	e4c68ba9e72b92d2d56128cb158f2d00c648b59dbef553c701b383099a526f34
Ao_TK-80	5009064	e25ed6d1c929ac584481a53ee9cc9dafe86ba6f6383701f0e7f5c0b17c9aea2f
Ao_TK-81	5009064	1acc1137f994b8dc887c0d2bc922f87c2b9faa60b490fcb59cb3168f3bd618f4
Ao_TK-82	5009064	9ee96a506f8b258352cea02228bb3dc20c3d7a1aff40c680a70da46c5ec4e63b
Ao_TK-8	5009064	0ebba3489078e85c815b9bf09622d7cf5606db0077be8c1d3c2468625bde7775
Ao_TK-9	5009064	cb6c5b64d1128c85766b16f3d20fd0269bd684a07cf8986154f2ac04092fe3f9
Ao_ZW28	5009064	6ddda357fd04cdf73926d3eca7e138097be54d08f1fb03b15fd34b81757540ae
